# Grazers affect the composition of dissolved storage glycans and thereby bacterioplankton composition during a biphasic North Sea spring algae bloom

**DOI:** 10.1101/2022.09.22.509014

**Authors:** Chandni Sidhu, Inga V. Kirstein, Cédric L. Meunier, Johannes Rick, Karen H. Wiltshire, Nicola Steinke, Silvia Vidal-Melgosa, Jan-Hendrik Hehemann, Bruno Huettel, Thomas Schweder, Bernhard M. Fuchs, Rudolf I. Amann, Hanno Teeling

**Author notes:** Corresponding authors: Hanno Teeling, Max Planck Institute for Marine Microbiology, Celsiusstraße 1, 28359 Bremen, Rudolf I. Amann, Max Planck Institute for Marine Microbiology, Celsiusstraße 1, 28359 Bremen, Bernhard M. Fuchs, Max Planck Institute for Marine Microbiology, Celsiusstraße 1, 28359 Bremen. E-mail addresses and telephone numbers of all authors: Chandni Sidhu, Inga V. Kirstein, Cédric L. Meunier, Johannes Rick, Karen H. Wiltshire, Nicola Steinke, Silvia Vidal-Melgosa, Jan-Hendrik Hehemann, Bruno Huettel, Thomas Schweder, Bernhard M. Fuchs, Rudolf I. Amann, Hanno Teeling.

## Abstract

Blooms of marine microalgae play a pivotal role in global carbon cycling. Such blooms entail successive blooms of specialized clades of planktonic bacteria that remineralize algal biomass. We investigated the bacterioplankton response to a bloom in the German Bight in spring 2020. Metagenome sequencing at 30 time-points allowed reconstruction of 251 metagenome-assembled genomes (MAGs), 245 representing as yet uncultured species, while corresponding metatranscriptome sequencing highlighted 50 particularly active MAGs. Together with algae, copepod, protist and bacteria diversity and abundance data in combination with physico-chemical data and antibody-based saccharide measurements, we demonstrate (i) how dissolved primary photoassimilated algal and secondary bacterial storage glycans shape the bacterioplankton community composition, and (ii) how grazing on higher trophic levels determines the release of these abundant glycans. We thus elucidate principles governing how bacterioplankton clades respond to algal blooms and collectively remineralize gigatons of carbon annually on a global scale.
