## Supplemental Table 2 for "Grazers affect the composition of dissolved storage glycans and thereby bacterioplankton composition during a biphasic North Sea spring algae bloom"

### Sheet: Sheet1
Table S2: Copepod counts during 2020 spring bloom
Date	Copepoda Nauplii (#/m3)	Acartia spp (#/m3)	Calanus spp (#/m3)	Centropages spp (#/m3)	Pseudo-/Paracalanus spp (#/m3)	Temora longicornis (#/m3)	Oithona spp (#/m3)	Cyclopoida (#/m3)	Harpacticoida (#/m3)	other copepod species (#/m3)
2020-03-04	74.8676	99.8235	1.91968	3.83937	124.779	32.6346	15.3575	5.75905	19.1968	11.5181
2020-03-11	62.9382	41.9588	0	0	118.883	13.9863	0	0	27.9725	13.9863
2020-03-18	695.633	319.476	10.3057	0	845.065	118.515	25.7642	0	72.1397	30.917
2020-03-27	642.99	261.959	10.5842	5.2921	531.856	55.567	0	0	18.5223	0
2020-04-01	638.706	158.511	0	0	391.615	200.47	9.32418	0	18.6484	18.6484
2020-04-08	1163.66	671.341	67.1341	22.378	2864.39	123.079	55.9451	22.378	67.1341	22.378
2020-04-15	11636.6	2610.77	1715.65	37.2967	12755.5	1752.95	37.2967	0	111.89	0
2020-04-20	6070.04	2153.88	16.3173	16.3173	1974.39	554.788	0	0	32.6346	0
2020-04-29	6557.28	5136.54	81.966	9.10733	1967.18	414.384	9.10733	0	18.2147	27.322
2020-05-06	8140.01	1314.71	97.9038	55.9451	2671.38	909.107	125.876	0	27.9725	13.9863
2020-05-13	2914.81	4758.87	148.715	0	2696.69	1992.78	287.515	0	39.6573	0
2020-05-20	5350.78	4932.03	15.5095	15.5095	1837.88	1233.01	217.133	0	0	0
2020-05-27	1889.7	6937.19	24.8645	0	2312.4	919.985	174.051	0	87.0256	0
