## Supplemental Table 3 for "Grazers affect the composition of dissolved storage glycans and thereby bacterioplankton composition during a biphasic North Sea spring algae bloom"

### Sheet: Sheet1
Table S3: Sampling dates and Statistics of 16S rRNA extracted from PacBio Sequel II raw reads.
Samples	No. of Sequences	Average length
2020-03-03	5709	1342
2020-03-10	8420	1327
2020-03-17	9700	1303
2020-03-26	6227	1235
2020-03-30	11292	1300
2020-04-03	12336	1289
2020-04-06	16882	1226
2020-04-08	13563	1263
2020-04-14	8332	1242
2020-04-15	8379	1289
2020-04-17	11250	1265
2020-04-20	12583	1224
2020-04-22	8726	1268
2020-04-24	12875	1192
2020-04-27	12175	1181
2020-04-29	10297	1197
2020-04-30	5996	1219
2020-05-04	9673	1254
05/05/2020-am	16045	1280
05/05/2020-pm	9123	1332
06/05/2020-am	14176	1246
06/05/2020-pm	16024	1288
07/05/2020-am	10331	1320
07/05/2020-pm	12516	1214
2020-05-08	5831	1276
2020-05-11	11944	1297
2020-05-12	9462	1324
2020-05-13	11164	1326
2020-05-15	12499	1309
2020-05-20	12207	1255
Total	325737	1269
