## Supplemental Table 4 for "Grazers affect the composition of dissolved storage glycans and thereby bacterioplankton composition during a biphasic North Sea spring algae bloom"

### Sheet: Sheet1
Table S4: Relative abundnace of 16S rRNA isolated from metagenomes. Chloroplast sequences are removed and values are rescaled.
	Aurantivirga	Ulvibacter	Polaribacter	SAR11 Clade Ia	Amylibacter	Planktomarina	SAR92 clade	Marine Group II	Sulfitobacter	SAR86 clade	Glaciecola	OM43 clade	Flavicella	SAR11 Clade II	NS5 marine group	Candidatus Actinomarina	Cryomorphaceae uncultured	SAR116 clade	Pseudoalteromonas	Formosa	NS4 marine group	OM182 clade	Fluviicola	Luminiphilus	Aquibacter	NS2b marine group	OM60(NOR5) clade	NS3a marine group	NS9 marine group	Pseudohongiella	Arcobacteraceae uncultured	Nitrincolaceae uncultured	Marinoscillum	Candidatus Thioglobus
03/03/20	1.19762	0.039864	0.0998304	20.2395	2.1756	5.14973	0.658722	1.11778	0	5.06989	0	6.44707	0	4.43115	3.49304	2.8743	1.81637	3.81241	0.179672	0	1.41716	3.19367	0.199547	0.279389	0.399208	0.339355	1.27747	1.69655	0.83828	2.49497	0.0598528	0.0199888	1.17764	1.35731
10/03/20	1.75658	0.0553354	0.0829451	22.0894	3.2366	3.94204	0.788384	2.80784	0.0276097	7.02655	0	4.13565	0	5.13158	4.357	4.71662	1.64603	3.33346	0.0691403	0	2.24079	2.28221	0.221342	0.414957	0.345817	0.705439	1.03734	1.00973	1.53535	1.97792	0.0415305	0	1.54916	1.06506
17/03/20	2.8873	0.0491636	0.147491	17.5817	4.61961	4.59503	1.04437	3.29278	0.0122909	5.97114	0.0122909	4.70564	0.0983273	4.98822	3.01009	2.96104	1.54806	3.32954	0.0614545	0.0122909	3.34183	2.70294	0.602018	0.540564	0.221118	1.30236	1.40069	0.933754	1.40069	1.54806	0.1352	0	1.33924	0.786263
26/03/20	19.1253	0.0900454	0.157648	7.36624	16.2419	2.5455	2.20763	10.8355	0.0676029	4.16742	0.0225802	1.93735	1.17142	2.43288	1.80215	1.01377	1.55432	1.30662	0.585708	0	3.2214	1.26146	0.225251	0.270274	0.202809	3.15379	0.585708	0.157648	1.6445	0.720914	0	0	0.878563	0.0225802
30/03/20	6.77412	0.133701	0.256209	12.8908	7.74336	5.81594	1.18105	2.89678	0.0891757	5.10279	0	3.96639	0.935909	1.96087	2.2172	1.72692	2.89678	2.71855	2.27292	0	3.16418	2.87452	0.300859	0.713032	0.311928	1.99433	0.590524	2.29519	1.5375	2.33971	0	0.111438	0.623981	0.412298
03/04/20	8.78285	0.125407	0.282358	15.328	11.6372	6.02248	1.30694	1.94471	0.115063	4.53777	0	3.37718	0.627292	2.47801	2.10166	1.57883	2.1853	3.46083	0.229998	0	3.7013	2.48848	0.459997	0.386821	0.407765	2.16436	0.522828	1.40106	1.93436	1.61012	0.104591	0.0836474	0.899177	0.0522317
06/04/20	7.17267	0.0808269	0.197809	13.3745	8.71854	5.28512	2.24702	2.29199	0	6.62437	0.0179283	3.065	0.224702	2.18412	2.55269	1.57291	2.7145	2.79532	5.04234	0	3.18183	3.04707	0.485409	0.710111	0.359463	1.97734	0.602242	2.11226	2.54373	1.99542	0.00896416	0.179731	0.53038	0.036006
08/04/20	8.39689	0.137938	0.344911	12.4475	10.9298	4.98693	3.05527	2.81867	0	5.93305	0	2.50325	0.591295	2.3259	3.2227	1.53742	3.18329	2.52296	0.502687	0.0197054	3.09468	2.67081	0.492768	0.689822	0.344911	1.62616	0.729365	0.906714	2.90741	1.25163	0.0690351	0.0394108	0.985536	0.0296243
14/04/20	4.47178	0.157495	0.34641	17.2887	9.17974	4.67641	2.9602	1.29112	0.110233	9.08522	0.0157105	3.18066	0.0629719	1.96823	3.62147	1.93668	2.81841	3.93646	0.0315509	0.0157105	2.51926	3.11769	0.314859	0.645559	0.299149	1.5273	0.614138	2.48784	2.53511	2.28309	0.0945227	0.220467	0.614138	0.0157105
15/04/20	6.72343	0.269593	0.509148	14.2405	11.5003	7.77164	2.8301	1.16799	0	6.37899	0.0150187	2.63548	0.149691	1.82683	4.50724	1.60229	3.29432	3.08468	0.0748455	0.0299134	3.21947	2.33597	0.449197	0.823548	0.464216	1.52732	0.599012	1.767	2.12633	1.66212	0	0.0599508	0.86848	0.0299134
17/04/20	4.70069	0.169671	0.508878	17.47	8.34727	6.80865	2.82287	1.15093	0	9.0984	0	2.16856	0.0363581	1.50226	3.92532	2.14432	3.04088	3.574	0.0969548	0.0121193	2.37458	2.58048	0.496759	0.605698	0.327088	1.49014	0.569475	2.1322	2.08386	1.80511	0.145432	0.0605968	0.496759	0.0363581
20/04/20	3.02764	0.0861417	0.46767	21.4148	6.30133	7.26126	1.68603	0.713877	0	9.46429	0	2.85535	0.0369615	1.6984	4.2214	2.41227	2.71988	3.90143	0.0369615	0.0245901	2.03075	2.46145	0.49226	1.15696	0.3939	1.14459	0.602992	3.44597	1.68603	2.20303	0.0861417	0.0369615	0.41849	0.0737703
22/04/20	2.3045	0.154634	0.433083	20.9256	5.47504	7.2536	1.34561	0.665034	0	8.42903	0.0154098	2.89222	0.0154098	1.97969	4.65524	3.15512	2.18069	4.59346	0.0928608	0.0309536	2.07242	2.33532	0.464036	0.881575	0.541353	0.881575	0.5104	2.93858	1.43834	2.64472	0.108271	0.0154098	0.61867	0.0309536
24/04/20	2.59761	0.179111	1.99298	19.9973	7.80406	4.33309	3.85167	1.3996	0.111962	8.77815	0.0223355	2.36244	0.302312	1.98174	5.18398	2.12742	3.01188	3.21347	0.481423	0.257499	1.9035	2.46331	0.794974	0.671773	0.268738	0.772639	0.43661	1.86978	1.45551	1.75782	0.862123	0.0560522	0.962846	0.0112389
27/04/20	2.79988	0.524937	1.53464	21.1612	6.05758	8.10377	2.16734	0.713521	0.175033	5.70768	0.0403301	2.6384	0.269244	1.64224	5.49216	3.47307	2.55758	4.37485	0.121152	0.282634	1.29234	1.87116	1.1307	1.39994	0.497996	0.673029	0.632699	1.97876	2.27494	1.45382	0.0942112	0.0942112	0.901943	0.0133896
29/04/20	4.78012	1.9929	5.0589	15.985	8.87751	8.23636	5.00318	1.10097	0.362371	3.63743	0.209049	1.25429	1.76999	1.93717	5.95083	1.32402	2.425	2.35527	0.0835913	1.11498	1.03124	1.35189	1.25429	0.585281	0.850058	0.738602	0.641008	1.75598	1.72812	1.00338	1.07311	0.181185	1.51907	0
30/04/20	11.7867	9.53881	16.9622	2.54996	3.04107	10.6721	1.83224	0.113367	0.623292	0.321056	0.868845	0.566609	1.49225	0.321056	4.26883	0.906709	1.54893	0.96328	0.0944348	2.24773	0.868845	0.17005	1.90774	0.906709	2.79552	0.831094	0.472174	1.83224	0.887777	0.151118	0.283304	0.0944348	1.2467	0
04/05/20	16.918	17.042	21.9112	0.743914	3.20106	3.08825	1.62309	0.0901418	5.52284	0.123986	7.58547	0.0901418	6.01878	0.123986	0.912916	0.101423	1.11587	0.101423	0.101423	2.38946	0.180392	0.101423	0.247971	0.270534	0.563522	0.135267	0.101423	0.958041	0.146548	0.0564064	0.135267	0.417082	0.732633	0
05/05/2020-am	15.3823	19.622	14.6205	1.74884	4.64388	7.40627	1.39112	0.337883	5.04798	1.00028	2.74923	0.417367	2.31202	0.205341	1.21888	0.324618	1.23883	0.47032	0.0463741	2.65648	0.384257	0.331198	0.635972	0.430632	1.25199	0.516694	0.26498	0.973855	0.450476	0.185496	0.132543	0.351148	0.761829	0
05/05/2020-pm	23.5782	21.7637	13.0237	0.96474	2.99756	5.47822	0.96474	0.172301	7.37322	0.447941	1.90649	0.27564	3.99668	0.218172	1.13704	0.321615	0.792439	0.183795	0.0229874	2.69893	0.482318	0.114833	0.574268	0.344498	0.987728	0.424954	0.172301	0.597255	0.367485	0.0574686	0.0918452	0.229665	0.378979	0
06/05/2020-am	15.8088	11.7534	8.61907	5.77768	9.93647	4.8046	2.89307	1.23135	2.72956	2.89307	3.22034	0.843813	6.23396	0.680182	1.36908	0.662996	2.54003	0.852406	0.0344932	1.5499	0.809441	0.852406	0.628624	0.490772	0.568352	0.637217	0.301362	0.697489	0.947172	0.525265	0.137731	0.861	0.895493	0
06/05/2020-pm	16.9081	10.6056	8.38369	3.40678	11.9756	5.71004	3.83641	1.0146	4.88057	1.39972	3.5845	0.777646	6.46554	0.52585	1.18502	0.281474	2.2737	0.651748	0.0148392	2.04404	0.599929	0.474031	0.429513	0.585089	0.385113	0.325874	0.288894	0.599929	0.496172	0.48145	0.0740784	0.970203	1.18502	0
07/05/2020-am	18.7361	20.7171	7.97439	1.74602	4.5437	7.57616	1.4703	0.469682	5.23796	0.714784	0.79645	0.47989	2.29737	0.347184	1.41925	0.418641	1.26613	0.388017	0.0102082	3.41027	0.561556	0.326767	1.14353	1.06186	1.4805	0.54114	0.602389	0.490099	0.592181	0.183748	0.122498	0.500307	0.755617	0
07/05/2020-pm	15.1633	8.39545	6.20624	5.38753	12.7074	4.65468	5.09245	1.74197	1.03753	2.76991	2.20839	1.047	4.76883	0.732974	1.50396	0.43789	3.13166	1.047	0.0856123	1.96079	0.866188	1.32314	0.856715	0.552039	0.209353	0.561631	0.409352	0.742447	1.01847	0.618706	0.190407	1.54209	1.43729	0
08/05/20	17.7435	10.8851	7.4246	2.76851	13.2552	3.08312	6.20812	0.880928	1.97156	1.5311	2.78944	0.671102	5.78871	0.608178	1.38419	0.18877	2.45389	0.398474	0.0419895	2.32804	0.566311	0.922795	0.482332	0.482332	0.461398	0.37754	0.272627	0.629234	0.566311	0.293683	0.37754	1.11157	1.23741	0
11/05/20	10.859	8.23853	3.56806	3.81953	10.1337	3.43265	6.79778	1.70189	1.39243	3.03623	0.899261	0.821955	4.45765	0.531826	1.44075	0.309455	3.06522	0.667227	0.164391	2.39811	0.996009	2.34968	1.11197	0.773524	0.76386	0.609132	0.744534	0.280466	1.73088	0.493173	1.4021	2.06932	1.46008	0
12/05/20	8.38984	6.98286	2.08445	4.01258	9.90112	5.69319	8.03816	3.30909	1.3028	4.66391	0.651338	1.31581	2.43614	0.286648	1.52429	0.560165	4.35125	1.08131	0.0651583	2.14961	1.27678	2.30594	1.60245	1.68062	0.521144	0.703489	0.937985	0.312662	1.49815	1.12033	2.35797	1.79781	0.468993	0
13/05/20	8.99711	6.06469	2.0075	4.0781	10.8575	5.18182	9.66987	1.98647	1.22969	3.27938	0.430972	1.18774	3.44754	0.493958	1.33487	0.336317	3.69972	0.872343	0.0315516	2.54364	1.05102	3.04812	1.80779	2.17566	0.483441	0.693668	1.08257	0.27333	2.14422	0.882861	1.80779	2.15474	0.914412	0
15/05/20	4.86531	5.44066	1.42348	7.04947	9.51622	5.66487	9.08719	1.20897	0.887255	4.4949	0.13651	1.44299	2.53507	0.711742	1.93052	0.614235	2.60326	1.41379	0.0390029	2.46675	1.07258	3.12011	3.30531	2.54476	0.926258	0.468035	1.68681	0.497226	2.34986	0.965261	1.20897	1.85252	0.604545	0
20/05/20	3.12087	4.22798	1.03326	10.7334	9.2995	4.49157	11.9144	0.674745	0.421764	4.98718	0.0106048	1.43395	1.87679	0.748595	2.79404	1.06495	2.2247	1.39178	0.0738502	3.45831	1.6132	2.94174	2.81512	3.23689	1.33901	0.453322	2.91005	0.506091	2.51998	0.748595	0.158177	1.25469	0.274191	0
