## Supplemental Table 5 for "Grazers affect the composition of dissolved storage glycans and thereby bacterioplankton composition during a biphasic North Sea spring algae bloom"

### Sheet: Sheet3
Table S5: Microscopic cell counting with fluorescently labeled CARD-FISH (catalyzed reporter deposition-fluorescence in situ hybridization) probes
date	SAR11-mix	AUR452	POL740	Vis6-814	SAR86-1245	SAR92-627	Ros537	OM182-707
2020-03-02	127387	8150.3	5479.19	3621.68	23891.8	4147.09	28807.3	9975.53
2020-03-03	131765	7926.17	7140.69	3233.79	26563.3	5527.48	34946.3	10379.8
2020-03-04	166684	5160.58	8459.97	4374.34	36199.9	6262.01	36324.3	14051.7
2020-03-05	142950	4016.73	7088.35	3899.47	33526.2	5146.22	47543.3	19401.7
2020-03-06	185022	7567.87	6306.55	5423.53	43181.3	6370.26	51403.6	24472.6
2020-03-09	183688	4086.08	5448.1	2558.64	40694.9	7818.54	47970.7	17808.5
2020-03-10	175227	1956.81	7657.1	3150.21	45594.3	9166.19	46076.6	18123.8
2020-03-11	174062	13323	5401.23	1849.99	43727.3	7330.28	51974.9	26116.2
2020-03-16	138889	4145.47	5348.99	2846.94	32883.2	6838.98	37521.7	23468.3
2020-03-17	138347	1612.84	5161.08	947.336	29521.7	6689.19	39487	19471.8
2020-03-18	105251	3735.71	7164.38	3460.94	21447.2	4476.87	30518.5	14408.5
2020-03-19	147810	2450.54	5803.92	3803.1	29628.2	7866.67	44146.4	16203.7
2020-03-20	114672	2712.91	5851.37	1313.44	28019.7	8717.99	38342.3	16898.6
2020-03-23	120755	4176.88	7657.61	3351.6	31579.9	14010	55926.3	21720.6
2020-03-24	99979.7	2501.19	2223.28	1669.13	25838.7	10938	59204.6	15271.2
2020-03-25	76695.4	5922.76	4555.97	3002.46	19911.3	14319.5	71307.4	10907.5
2020-03-26	73972.4	26743	5468.92	7867.71	21888.7	9647.92	83020.4	9302.62
2020-03-27	73858.2	27090.6	4876.3	6562.64	17617.5	10593.4	81321.4	9042.25
2020-03-30	183929	8804.06	8804.06	7321.92	41820.2	8559.84	97278.8	23094.9
2020-03-31	143898	12511.9	9978.8	5050.64	30604.5	11493.6	94656.7	19931.7
2020-04-01	127193	7539.22	5244.67	4099.73	27783	8268.88	74061	16844.1
2020-04-02	140376	11848.5	6969.71	7221.99	37317.2	10894.9	97766.8	18433.9
2020-04-03	158998	17720.1	8819.98	11444.8	33169.3	8273.57	89805.9	25391
2020-04-06	146759	6994.97	3568.86	8978.94	36737.4	9638.05	84269.6	16479.8
2020-04-07	141882	6746.12	2086.43	4079.04	37331	11507.2	77945.7	16053.2
2020-04-08	126474	3597.35	5429.97	14085.7	27564.3	15240.7	82038.5	16786.9
2020-04-09	139564	34607.7	7406.32	18783.3	28472.3	19207.4	79477.5	11349.5
2020-04-14	297166	49840.9	10835	34543	94827.5	39873.9	189172	32678.3
2020-04-15	213521	40821.2	17059.6	30833.6	73204.9	41146	145508	22907.3
2020-04-16	197622	38216.2	23194.8	30165.3	80727.4	34429.5	116875	23134.8
2020-04-17	293834	31810.9	8558.98	28156.4	113793	29716.8	147550	27030
2020-04-20	387634	30713.4	20362.5	20381.8	121142	28128.3	154451	36461.4
2020-04-21	262074	23408	16720	15785.5	97129	17984.5	126559	30276.7
2020-04-22	273448	15860	11796.7	13300.2	89658.7	18528.5	104062	28656.3
2020-04-23	312395	18523.4	8761.06	14395.6	100120	23614.7	104597	20762
2020-04-24	226206	20792.2	31908.8	14852.1	71717	35159.8	90472.4	16879.7
2020-04-27	286053	16762.6	15043.4	14862.9	71550.4	24694.5	88321.3	22283.4
2020-04-28	152754	19895.9	31922.5	17981.6	32731.4	35074.2	79062.3	13196.1
2020-04-29	143979	23966.4	44893.9	14206.3	29901.8	32896	71693.2	11086.9
2020-04-30	57680.9	24611.2	29997	9009.92	10787.2	18413.9	37234.6	2717.34
2020-05-04	12172.7	99269	100346	10403.1	3811.99	19971.3	47416.7	982.969
2020-05-05	61706.9	109873	74156.8	17452.2	24710.2	26955.6	109265	7469.12
2020-05-06	78053	105715	55921.6	18048.8	30589.9	24990.9	104570	6702.61
2020-05-07	48009.5	118608	48365.9	23423.4	19710.1	24541.7	107425	10409.5
2020-05-08	37622.6	111930	48346.1	16551.8	8253.48	33360.2	94276	5589.57
2020-05-11	79605.9	108693	38100.6	34425.3	27065.2	69019.5	150323	25625.1
2020-05-12	93194.5	112262	26518.5	45251.5	66870.5	103010	171401	26264.1
2020-05-13	56376.2	64628.4	40221.4	30818.7	24406.8	83530.6	127913	21805.7
2020-05-14	85228.7	52379.9	22773.9	26609.6	46913.8	85189.2	119001	21957.9
2020-05-15	122949	64185	20704.8	30591.1	51307.1	114991	145083	27503.8
2020-05-19	120910	31254.3	13759.8	18803.8	28738.7	105415	114804	24556.4
2020-05-20	135695	19583.4	12702.8	18542	45016.4	111610	120045	26360
2020-05-26	264635	22462.7	14609.9	51661.4	111781	124802	170917	47582.2
