## Supplemental Table 6 for "Grazers affect the composition of dissolved storage glycans and thereby bacterioplankton composition during a biphasic North Sea spring algae bloom"

### Sheet: Sheet1
Table S6: Total number of bins obtained by metagenomic binning using Anvio. Bins were further refined using anvi-refine. MAGs with minimum of 70% completeness and maximum of up to 5% contamination (as estimated by checkM) were used as a reference for metatranscriptomics mapping.
Dates	Bins (before refinement)	Bins (after refinement)	MAGs (<70% completeness, >5% contamination)
2020-03-03	366	373	62
2020-03-10	418	426	63
2020-03-17	412	426	70
2020-03-26	209	210	28
2020-03-30	473	481	79
2020-04-03	404	408	52
2020-04-06	551	559	78
2020-04-08	494	498	70
2020-04-14	313	314	52
2020-04-15	368	372	59
2020-04-17	452	460	65
2020-04-20	453	463	72
2020-04-22	369	375	62
2020-04-24	388	390	58
2020-04-27	343	351	59
2020-04-29	292	296	57
2020-04-30	165	165	27
2020-05-04	174	174	19
05-05-2020-am	347	349	49
05-05-2020-pm	211	212	19
06-05-2020-am	340	340	46
06-05-2020-pm	416	418	56
07-05-2020-am	323	323	43
07-05-2020-pm	286	286	39
2020-05-08	163	163	19
2020-05-11	399	401	54
2020-05-12	371	374	64
2020-05-13	409	409	65
2020-05-15	561	566	90
2020-05-20	480	489	72
Total	10950	11071	1648
