## Supplemental Table 7 for "Grazers affect the composition of dissolved storage glycans and thereby bacterioplankton composition during a biphasic North Sea spring algae bloom"

### Sheet: Sheet1
Table S7: GTDB affilaition of all MAGs de-replicated at 0.95 ANI along with other genomic features.
MAGs	MAGs-names	classification	Completeness (%)	Contamination (%)	Strain_heterogeneity	Genome Size (bp)	GC (%)	Number of contigs
03032020_METABAT_1-contigs	A_MB_1	d__Bacteria;p__Proteobacteria;c__Gammaproteobacteria;o__PS1;f__Thioglobaceae;g__Thioglobus_A;s__	99.34	0	0	1304697	38.29	1
03032020_METABAT_111_1-contigs	A_MB_111_1	d__Bacteria;p__Proteobacteria;c__Gammaproteobacteria;o__Burkholderiales;f__Nitrosomonadaceae;g__GCA-2721545;s__	94.33	2.86	100	1453735	39.76	8
03032020_METABAT_159-contigs	A_MB_159	d__Bacteria;p__Proteobacteria;c__Alphaproteobacteria;o__TMED109;f__TMED109;g__TMED109;s__TMED109 sp002171375	79.3	0	0	1614834	30.09	12
03032020_METABAT_167-contigs	A_MB_167	d__Bacteria;p__Proteobacteria;c__Gammaproteobacteria;o__Ga0077536;f__Ga0077536;g__UBA4457;s__	86.37	1.28	0	2078562	43.8	19
03032020_METABAT_178-contigs	A_MB_178	d__Bacteria;p__Proteobacteria;c__Alphaproteobacteria;o__UBA6615;f__UBA6615;g__;s__	87.75	0.43	100	2633628	59.63	29
03032020_METABAT_180-contigs	A_MB_180	d__Bacteria;p__Proteobacteria;c__Alphaproteobacteria;o__SP197;f__SP197;g__;s__	71.55	0	0	3893773	60.25	38
03032020_METABAT_229-contigs	A_MB_229	d__Bacteria;p__Bacteroidota;c__Bacteroidia;o__Flavobacteriales;f__Salibacteraceae;g__UBA4419;s__UBA4419 sp002336245	100	0.11	0	2799745	44.38	4
03032020_METABAT_230-contigs	A_MB_230	d__Bacteria;p__Bacteroidota;c__Bacteroidia;o__Flavobacteriales;f__Salibacteraceae;g__UBA6770;s__UBA6770 sp002707155	92.77	0.11	0	2762255	37.34	13
03032020_METABAT_256-contigs	A_MB_256	d__Bacteria;p__Proteobacteria;c__Gammaproteobacteria;o__SAR86;f__D2472;g__SCGC-AAA076-P13;s__	70.72	0.37	0	1297870	33.37	1
03032020_METABAT_269-contigs	A_MB_269	d__Bacteria;p__Proteobacteria;c__Gammaproteobacteria;o__Arenicellales;f__UBA868;g__UBA868;s__	83.23	3.05	50	2326848	49.75	17
03032020_METABAT_274_1-contigs	A_MB_274_1	d__Bacteria;p__Proteobacteria;c__Gammaproteobacteria;o__SAR86;f__D2472;g__D2472;s__	71.92	1.48	50	1510603	36.87	7
03032020_METABAT_280_1-contigs	A_MB_280_1	d__Bacteria;p__Actinobacteriota;c__Actinomycetia;o__Nanopelagicales;f__S36-B12;g__UBA4592;s__UBA4592 sp002469525	79.31	0	0	1995309	53.6	18
03032020_METABAT_285-contigs	A_MB_285	d__Bacteria;p__Proteobacteria;c__Gammaproteobacteria;o__Ga0077536;f__Ga0077536;g__UBA981;s__UBA981 sp002292285	84.63	2.81	0	4175548	56.89	43
03032020_METABAT_300-contigs	A_MB_300	d__Bacteria;p__Verrucomicrobiota;c__Verrucomicrobiae;o__Verrucomicrobiales;f__DEV007;g__Arctic95D-9;s__	93.57	1.7	33.33	4249440	53.78	32
03032020_METABAT_309-contigs	A_MB_309	d__Bacteria;p__Proteobacteria;c__Alphaproteobacteria;o__Rhodospirillales;f__Rhodospirillaceae;g__WLXB01;s__	85.59	1.24	66.67	3489079	53.14	30
03032020_METABAT_43-contigs	A_MB_43	d__Bacteria;p__Bacteroidota;c__Rhodothermia;o__Rhodothermales;f__UBA10348;g__UBA10348;s__UBA10348 sp002469915	96.89	0.56	0	2930050	49.33	4
03032020_METABAT_46-contigs	A_MB_46	d__Bacteria;p__Proteobacteria;c__Gammaproteobacteria;o__Arenicellales;f__Arenicellaceae;g__UBA10349;s__UBA10349 sp003485905	97.46	1.22	0	3008947	45.57	6
03032020_METABAT_73-contigs	A_MB_73	d__Bacteria;p__Proteobacteria;c__Alphaproteobacteria;o__MPNO01;f__UBA2964;g__WLWZ01;s__	86.09	1.3	0	3538743	53.44	6
03032020_METABAT_81_1-contigs	A_MB_81_1	d__Bacteria;p__Planctomycetota;c__Planctomycetes;o__Planctomycetales;f__Planctomycetaceae;g__JABMPE01;s__	90.74	2.25	0	9460888	55.71	54
03042020_METABAT_192_1-contigs	F_MB_192_1	d__Bacteria;p__Proteobacteria;c__Alphaproteobacteria;o__Rhodobacterales;f__Rhodobacteraceae;g__GCA-2697345;s__GCA-2697345 sp002697345	91.08	0.45	0	2459132	38.19	3
03042020_METABAT_33-contigs	F_MB_33	d__Bacteria;p__Bacteroidota;c__Bacteroidia;o__Flavobacteriales;f__Flavobacteriaceae;g__MS024-2A;s__MS024-2A sp000173095	100	0	0	2040365	35.63	4
03042020_METABAT_365-contigs	F_MB_365	d__Bacteria;p__Bacteroidota;c__Bacteroidia;o__Flavobacteriales;f__UA16;g__UA16;s__UA16 sp002390405	98.75	0	0	2472620	50.84	5
03042020_METABAT_366-contigs	F_MB_366	d__Bacteria;p__Bacteroidota;c__Bacteroidia;o__Flavobacteriales;f__Flavobacteriaceae;g__MAG-120531;s__MAG-120531 sp000173115	96.37	0	0	2033433	38.53	4
03042020_METABAT_42_1-contigs	F_MB_42_1	d__Bacteria;p__Proteobacteria;c__Alphaproteobacteria;o__Rickettsiales;f__UBA1997;g__;s__	91.39	4.98	8.33	1372196	31.19	9
03042020_METABAT_71_1-contigs	F_MB_71_1	d__Bacteria;p__Verrucomicrobiota;c__Verrucomicrobiae;o__Opitutales;f__MB11C04;g__MB11C04;s__	83.74	2.03	0	2099065	44.38	20
04052020_METABAT_78-contigs	R_MB_78	d__Bacteria;p__Proteobacteria;c__Gammaproteobacteria;o__Pseudomonadales;f__Moraxellaceae;g__Acinetobacter;s__Acinetobacter johnsonii	72.3	0.62	0	2632248	41.57	59
05052020-am_METABAT_114_1-contigs	S_MB_114_1	d__Bacteria;p__Proteobacteria;c__Alphaproteobacteria;o__Rhodobacterales;f__Rhodobacteraceae;g__R2A62;s__R2A62 sp000161835	90.71	2.59	69.23	3066858	55.66	23
05052020-am_METABAT_129-contigs	S_MB_129	d__Bacteria;p__Bacteroidota;c__Bacteroidia;o__Flavobacteriales;f__Flavobacteriaceae;g__MED-G11;s__	85.29	0	0	1216555	29.99	14
05052020-am_METABAT_185_1-contigs	S_MB_185_1	d__Bacteria;p__Bacteroidota;c__Bacteroidia;o__Flavobacteriales;f__Flavobacteriaceae;g__Hel1-33-131;s__	92.95	3.3	82.61	2300561	36.47	8
05052020-am_METABAT_211_1-contigs	S_MB_211_1	d__Bacteria;p__Proteobacteria;c__Alphaproteobacteria;o__Rhodobacterales;f__Rhodobacteraceae;g__Planktotalea;s__Planktotalea sp000156115	73.97	2.39	84.62	2690840	54.02	39
05052020-am_METABAT_273-contigs	S_MB_273	d__Bacteria;p__Proteobacteria;c__Alphaproteobacteria;o__Rhizobiales;f__Rhizobiaceae;g__R2A130;s__	96.64	0.8	50	5386049	53.87	31
05052020-am_METABAT_275_1-contigs	S_MB_275_1	d__Bacteria;p__Bacteroidota;c__Bacteroidia;o__Flavobacteriales;f__Flavobacteriaceae;g__Polaribacter;s__	94.92	2.68	33.33	2094820	35.61	18
05052020-am_METABAT_290-contigs	S_MB_290	d__Bacteria;p__Proteobacteria;c__Gammaproteobacteria;o__Arenicellales;f__Arenicellaceae;g__Arenicella;s__Arenicella sp002470515	98.78	0.81	0	3573009	46.02	1
05052020-am_METABAT_58_1-contigs	S_MB_58_1	d__Bacteria;p__Bacteroidota;c__Bacteroidia;o__Flavobacteriales;f__Flavobacteriaceae;g__Winogradskyella;s__	71.14	2.42	33.33	2033271	33.17	22
05052020-am_METABAT_74-contigs	S_MB_74	d__Bacteria;p__Bacteroidota;c__Bacteroidia;o__NS11-12g;f__UBA9320;g__UBA9320;s__	92.14	0	0	1969127	35.09	10
05052020-am_METABAT_80-contigs	S_MB_80	d__Bacteria;p__Proteobacteria;c__Gammaproteobacteria;o__Pseudomonadales;f__Halieaceae;g__Luminiphilus;s__	91.43	0.24	0	2674828	55.25	23
05052020-am_METABAT_88_1-contigs	S_MB_88_1	d__Bacteria;p__Bacteroidota;c__Bacteroidia;o__Flavobacteriales;f__Flavobacteriaceae;g__Polaribacter;s__	83.37	0	0	2123997	34.36	10
05052020-pm_METABAT_10-contigs	T_MB_10	d__Bacteria;p__Proteobacteria;c__Gammaproteobacteria;o__Pseudomonadales;f__Halieaceae;g__Luminiphilus;s__Luminiphilus sp009886815	94.28	0.61	0	3434401	53.01	7
05052020-pm_METABAT_119_1-contigs	T_MB_119_1	d__Bacteria;p__Proteobacteria;c__Gammaproteobacteria;o__Pseudomonadales;f__Pseudomonadaceae;g__Pseudomonas_E;s__Pseudomonas_E peli	94.84	0.13	0	4406236	59.88	28
05052020-pm_METABAT_198-contigs	T_MB_198	d__Bacteria;p__Bacteroidota;c__Bacteroidia;o__Flavobacteriales;f__Flavobacteriaceae;g__CAU-1491;s__	97.16	0	0	2705909	33.92	1
06042020_METABAT_16_1-contigs	AF_MB_16_1	d__Bacteria;p__Bacteroidota;c__Bacteroidia;o__Flavobacteriales;f__UA16;g__UBA8752;s__	81.12	0.27	100	2120000	55.21	34
06042020_METABAT_186_1-contigs	AF_MB_186_1	d__Bacteria;p__Proteobacteria;c__Gammaproteobacteria;o__Pseudomonadales;f__HTCC2089;g__UBA9926;s__	88.21	1.3	0	3263788	53.04	8
06042020_METABAT_310_1-contigs	AF_MB_310_1	d__Bacteria;p__Proteobacteria;c__Alphaproteobacteria;o__Rhodobacterales;f__Rhodobacteraceae;g__Lentibacter;s__Lentibacter algarum	78.26	0.17	0	2344125	56.46	20
06042020_METABAT_37-contigs	AF_MB_37	d__Bacteria;p__Bacteroidota;c__Bacteroidia;o__Flavobacteriales;f__UBA10066;g__;s__	94.59	0.75	0	3149479	34.76	25
06042020_METABAT_406_1-contigs	AF_MB_406_1	d__Bacteria;p__Proteobacteria;c__Gammaproteobacteria;o__Enterobacterales;f__Alteromonadaceae;g__Pseudoalteromonas;s__Pseudoalteromonas sp001974875	88.57	2.16	93.33	3589043	39.35	40
06042020_METABAT_43-contigs	AF_MB_43	d__Archaea;p__Thermoplasmatota;c__Poseidoniia_A;o__Poseidoniales;f__Poseidoniaceae;g__MGIIa-L2;s__MGIIa-L2 sp009887135	84.93	0	0	1981858	44.93	5
06042020_METABAT_504-contigs	AF_MB_504	d__Bacteria;p__Proteobacteria;c__Gammaproteobacteria;o__Pseudomonadales;f__Nitrincolaceae;g__;s__	87.32	0.29	100	2284036	43.45	6
06042020_METABAT_537-contigs	AF_MB_537	d__Bacteria;p__Proteobacteria;c__Gammaproteobacteria;o__Enterobacterales;f__Alteromonadaceae;g__Pseudoalteromonas;s__Pseudoalteromonas marina	100	0.42	0	4402851	39.83	2
06052020-am_METABAT_216-contigs	U_MB_216	d__Bacteria;p__Proteobacteria;c__Gammaproteobacteria;o__SAR86;f__D2472;g__D2472;s__	71.6	4.41	68.75	1526342	36.77	6
06052020-pm_METABAT_133-contigs	V_MB_133	d__Bacteria;p__Bacteroidota;c__Bacteroidia;o__Flavobacteriales;f__Flavobacteriaceae;g__UBA7428;s__	91.76	0.17	0	2202245	38.55	4
06052020-pm_METABAT_135-contigs	V_MB_135	d__Bacteria;p__Proteobacteria;c__Gammaproteobacteria;o__Pseudomonadales;f__Porticoccaceae;g__HTCC2207;s__	95	0.37	100	1586119	43.62	5
06052020-pm_METABAT_144-contigs	V_MB_144	d__Bacteria;p__Proteobacteria;c__Gammaproteobacteria;o__Pseudomonadales;f__Nitrincolaceae;g__ASP10-02a;s__ASP10-02a sp002335115	95.21	0.43	0	2830423	45.17	7
06052020-pm_METABAT_208_1-contigs	V_MB_208_1	d__Bacteria;p__Proteobacteria;c__Alphaproteobacteria;o__Rhodobacterales;f__Rhodobacteraceae;g__Planktomarina;s__Planktomarina sp002683685	78	1.38	83.33	2186601	54.33	27
06052020-pm_METABAT_263-contigs	V_MB_263	d__Bacteria;p__Proteobacteria;c__Gammaproteobacteria;o__Pseudomonadales;f__Porticoccaceae;g__HTCC2207;s__	98.33	0	0	2611898	50.4	6
06052020-pm_METABAT_265_1-contigs	V_MB_265_1	d__Bacteria;p__Bacteroidota;c__Bacteroidia;o__Flavobacteriales;f__Flavobacteriaceae;g__Flavicella;s__	95.88	1.96	11.11	2032662	36.99	7
06052020-pm_METABAT_374-contigs	V_MB_374	d__Bacteria;p__Proteobacteria;c__Gammaproteobacteria;o__Pseudomonadales;f__Porticoccaceae;g__HTCC2207;s__HTCC2207 sp002378645	98.15	0	0	2426481	50.67	3
07052020-am_METABAT_115-contigs	W_MB_115	d__Bacteria;p__Bacteroidota;c__Bacteroidia;o__Flavobacteriales;f__Flavobacteriaceae;g__MAG-121220-bin8;s__MAG-121220-bin8 sp002700465	96.32	0	0	1712899	29.46	4
07052020-am_METABAT_240_1-contigs	W_MB_240_1	d__Bacteria;p__Bacteroidota;c__Bacteroidia;o__Flavobacteriales;f__Flavobacteriaceae;g__Hel1-33-131;s__	77.96	0.85	33.33	1735634	36.76	23
07052020-am_METABAT_265_1-contigs	W_MB_265_1	d__Bacteria;p__Bacteroidota;c__Bacteroidia;o__Flavobacteriales;f__Flavobacteriaceae;g__Hel1-33-131;s__Hel1-33-131 sp001735745	96.86	0.77	33.33	2604828	36.91	12
07052020-am_METABAT_273-contigs	W_MB_273	d__Bacteria;p__Proteobacteria;c__Alphaproteobacteria;o__Rhodobacterales;f__Rhodobacteraceae;g__Ascidiaceihabitans;s__	90.42	0	0	2701645	51.77	25
07052020-am_METABAT_279_1-contigs	W_MB_279_1	d__Bacteria;p__Proteobacteria;c__Alphaproteobacteria;o__Rhodobacterales;f__Rhodobacteraceae;g__Ascidiaceihabitans;s__	95.2	0.56	33.33	4171222	56.46	12
07052020-am_METABAT_302-contigs	W_MB_302	d__Bacteria;p__Proteobacteria;c__Gammaproteobacteria;o__Nitrosococcales;f__Methylophagaceae;g__;s__	98.83	0.02	0	1950064	40.9	1
07052020-am_METABAT_56_1-contigs	W_MB_56_1	d__Bacteria;p__Verrucomicrobiota;c__Verrucomicrobiae;o__Verrucomicrobiales;f__Akkermansiaceae;g__UBA985;s__UBA985 sp002292185	84.9	1.02	50	2283106	51.22	19
07052020-am_METABAT_70-contigs	W_MB_70	d__Bacteria;p__Actinobacteriota;c__Acidimicrobiia;o__Acidimicrobiales;f__Ilumatobacteraceae;g__Ilumatobacter_A;s__	91.36	0.85	0	2959124	63.22	26
07052020-am_METABAT_9_1-contigs	W_MB_9_1	d__Archaea;p__Thermoplasmatota;c__Poseidoniia_A;o__Poseidoniales;f__Poseidoniaceae;g__MGIIa-L1;s__MGIIa-L1 sp002506275	84.8	0	0	2113774	48.93	3
07052020-pm_METABAT_111-contigs	X_MB_111	d__Bacteria;p__Proteobacteria;c__Gammaproteobacteria;o__Pseudomonadales;f__Porticoccaceae;g__HTCC2207;s__	98.52	0	0	2211565	48.76	1
07052020-pm_METABAT_188-contigs	X_MB_188	d__Bacteria;p__Bacteroidota;c__Bacteroidia;o__Flavobacteriales;f__Flavobacteriaceae;g__Polaribacter;s__Polaribacter sp900106075	98.88	0.56	0	2987251	30.98	4
07052020-pm_METABAT_68-contigs	X_MB_68	d__Bacteria;p__Bacteroidota;c__Bacteroidia;o__Flavobacteriales;f__UBA7430;g__UBA7430;s__UBA7430 sp002478765	100	0	0	1928137	38.84	4
08042020_METABAT_122-contigs	AG_MB_122	d__Bacteria;p__Bacteroidota;c__Bacteroidia;o__Cytophagales;f__Cyclobacteriaceae;g__UBA4465;s__	97.11	0.74	0	3248610	37.64	14
08042020_METABAT_154-contigs	AG_MB_154	d__Bacteria;p__Bacteroidota;c__Bacteroidia;o__Flavobacteriales;f__Flavobacteriaceae;g__Flavicella;s__	97.01	1.47	28.57	3733855	36.36	3
08042020_METABAT_179-contigs	AG_MB_179	d__Bacteria;p__Bacteroidota;c__Bacteroidia;o__Flavobacteriales;f__UBA10066;g__MED-G20;s__MED-G20 sp002699745	96.51	0	0	2612333	31.44	14
08042020_METABAT_248-contigs	AG_MB_248	d__Bacteria;p__Bacteroidota;c__Bacteroidia;o__Flavobacteriales;f__Flavobacteriaceae;g__MS024-2A;s__MS024-2A sp009886625	79.49	2.21	0	1818718	35.86	20
08042020_METABAT_254-contigs	AG_MB_254	d__Bacteria;p__Proteobacteria;c__Gammaproteobacteria;o__Pseudomonadales;f__Halieaceae;g__Luminiphilus;s__	95.29	0.22	0	3092646	54.77	11
08042020_METABAT_276-contigs	AG_MB_276	d__Bacteria;p__Proteobacteria;c__Alphaproteobacteria;o__Caulobacterales;f__Maricaulaceae;g__Hellea;s__	96.37	0.32	0	1996370	37.14	7
08042020_METABAT_383_1-contigs	AG_MB_383_1	d__Bacteria;p__Proteobacteria;c__Gammaproteobacteria;o__Pseudomonadales;f__HTCC2089;g__UBA4582;s__	83.85	3.7	13.33	3912664	48.8	27
08042020_METABAT_4-contigs	AG_MB_4	d__Bacteria;p__Proteobacteria;c__Gammaproteobacteria;o__Pseudomonadales;f__Pseudomonadaceae;g__Pseudomonas_E;s__	100	0.64	0	4226837	59.64	1
08042020_METABAT_45-contigs	AG_MB_45	d__Archaea;p__Thermoplasmatota;c__Poseidoniia_A;o__Poseidoniales;f__Poseidoniaceae;g__Poseidonia;s__Poseidonia alphae	86.27	0	0	2087134	50.04	6
08042020_METABAT_483-contigs	AG_MB_483	d__Bacteria;p__Bacteroidota;c__Bacteroidia;o__Flavobacteriales;f__UA16;g__UBA8752;s__	98.39	0	0	2767398	55.44	2
08052020_METABAT_157-contigs	Y_MB_157	d__Bacteria;p__Proteobacteria;c__Gammaproteobacteria;o__Enterobacterales;f__Alteromonadaceae;g__Glaciecola;s__Glaciecola sp002292215	96.3	0.51	0	2899380	41.71	1
08052020_METABAT_67_1-contigs	Y_MB_67_1	d__Bacteria;p__Proteobacteria;c__Alphaproteobacteria;o__Rhodobacterales;f__Rhodobacteraceae;g__Amylibacter;s__Amylibacter sp900197625	77.34	1.44	100	1633837	36.88	5
10032020_METABAT_140_1-contigs	B_MB_140_1	d__Bacteria;p__Bacteroidota;c__Bacteroidia;o__Flavobacteriales;f__Flavobacteriaceae;g__MAG-121220-bin8;s__MAG-121220-bin8 sp902559035	84.93	2.45	0	1374124	29.38	9
10032020_METABAT_143-contigs	B_MB_143	d__Bacteria;p__Bacteroidota;c__Bacteroidia;o__Flavobacteriales;f__Flavobacteriaceae;g__MS024-2A;s__	98.9	0	0	2078952	32.57	5
10032020_METABAT_175-contigs	B_MB_175	d__Bacteria;p__Proteobacteria;c__Gammaproteobacteria;o__SAR86;f__SAR86;g__GCA-2707915;s__	71.51	0.38	0	1644438	36.29	4
10032020_METABAT_207_1-contigs	B_MB_207_1	d__Bacteria;p__Proteobacteria;c__Alphaproteobacteria;o__MPNO01;f__MPNO01;g__GCA-2689465;s__	94.57	0.87	0	4089700	58.37	30
10032020_METABAT_221-contigs	B_MB_221	d__Bacteria;p__Proteobacteria;c__Gammaproteobacteria;o__Pseudomonadales;f__Porticoccaceae;g__HTCC2207;s__HTCC2207 sp002685195	92.41	0	0	2220732	44.61	7
10032020_METABAT_234-contigs	B_MB_234	d__Bacteria;p__Bacteroidota;c__Bacteroidia;o__Flavobacteriales;f__Flavobacteriaceae;g__MS024-2A;s__MS024-2A sp002292265	100	0	0	2195139	39.86	5
10032020_METABAT_24-contigs	B_MB_24	d__Bacteria;p__Proteobacteria;c__Gammaproteobacteria;o__Pseudomonadales;f__Halieaceae;g__Luminiphilus;s__	71.68	0.33	0	1703566	54.97	18
10032020_METABAT_250-contigs	B_MB_250	d__Bacteria;p__Verrucomicrobiota;c__Verrucomicrobiae;o__Opitutales;f__DSM-45221;g__BACL24;s__BACL24 sp002292345	99.32	0	0	2600398	51.72	3
10032020_METABAT_309_1-contigs	B_MB_309_1	d__Bacteria;p__Actinobacteriota;c__Acidimicrobiia;o__Acidimicrobiales;f__Ilumatobacteraceae;g__Ilumatobacter_A;s__Ilumatobacter_A sp002711735	95.73	3.85	60	2882644	59.73	14
10032020_METABAT_327_1-contigs	B_MB_327_1	d__Bacteria;p__Proteobacteria;c__Gammaproteobacteria;o__Pseudomonadales;f__Halieaceae;g__Luminiphilus;s__	92.01	1.36	42.86	3112474	54.54	25
10032020_METABAT_356-contigs	B_MB_356	d__Bacteria;p__Bacteroidota;c__Bacteroidia;o__NS11-12g;f__UBA9320;g__UBA987;s__UBA987 sp002292105	97.62	0	0	3066831	39.79	1
10032020_METABAT_373-contigs	B_MB_373	d__Archaea;p__Thermoplasmatota;c__Poseidoniia_A;o__Poseidoniales;f__Thalassarchaeaceae;g__MGIIb-O2;s__MGIIb-O2 sp002498985	84.4	0	0	1479352	38.26	3
10032020_METABAT_391-contigs	B_MB_391	d__Bacteria;p__Planctomycetota;c__Planctomycetes;o__Pirellulales;f__Pirellulaceae;g__JABAAE01;s__	98.17	0	0	6724966	47.98	19
10032020_METABAT_400-contigs	B_MB_400	d__Bacteria;p__Proteobacteria;c__Gammaproteobacteria;o__UBA4486;f__UBA4486;g__UBA7359;s__UBA7359 sp002292815	87.09	4.43	20.69	2331311	41.09	18
10032020_METABAT_66-contigs	B_MB_66	d__Bacteria;p__Proteobacteria;c__Gammaproteobacteria;o__UBA4486;f__UBA4486;g__UBA7359;s__	94.25	0.84	0	2412120	40.53	8
10032020_METABAT_72-contigs	B_MB_72	d__Archaea;p__Thermoplasmatota;c__Poseidoniia_A;o__Poseidoniales;f__Thalassarchaeaceae;g__MGIIb-O3;s__	80.13	0	0	1488021	36.08	6
10032020_METABAT_87-contigs	B_MB_87	d__Archaea;p__Thermoplasmatota;c__Poseidoniia_A;o__Poseidoniales;f__Poseidoniaceae;g__MGIIa-L1;s__MGIIa-L1 sp009887095	83.2	0	0	2066972	51.56	10
10032020_METABAT_92-contigs	B_MB_92	d__Bacteria;p__Marinisomatota;c__Marinisomatia;o__Marinisomatales;f__UBA1611;g__TMED80;s__	97.8	0	0	2265538	33.38	12
11052020_METABAT_122-contigs	Z_MB_122	d__Bacteria;p__Bacteroidota;c__Bacteroidia;o__Flavobacteriales;f__Flavobacteriaceae;g__Polaribacter;s__	98.66	0.34	0	2912444	31.17	8
11052020_METABAT_123_1-contigs	Z_MB_123_1	d__Bacteria;p__Bacteroidota;c__Bacteroidia;o__Flavobacteriales;f__BACL11;g__UWMA-0277;s__	73.62	0.54	0	1536608	31.94	4
11052020_METABAT_213-contigs	Z_MB_213	d__Bacteria;p__Proteobacteria;c__Gammaproteobacteria;o__UBA4575;f__UBA4575;g__UBA4575;s__UBA4575 sp002386945	91.87	0.35	0	1611081	46.28	3
11052020_METABAT_359_1-contigs	Z_MB_359_1	d__Bacteria;p__Bacteroidota;c__Bacteroidia;o__Flavobacteriales;f__Flavobacteriaceae;g__Hel1-33-131;s__	96.22	2.64	66.67	2274017	35.75	9
11052020_METABAT_383-contigs	Z_MB_383	d__Bacteria;p__Proteobacteria;c__Alphaproteobacteria;o__Rhodobacterales;f__Rhodobacteraceae;g__Amylibacter;s__	99.03	0.12	0	2747024	49.88	1
12052020_METABAT_162-contigs	AA_MB_162	d__Bacteria;p__Proteobacteria;c__Gammaproteobacteria;o__Pseudomonadales;f__Pseudohongiellaceae;g__OM182;s__OM182 sp001438145	95.93	0.12	0	2707715	52.63	6
12052020_METABAT_219-contigs	AA_MB_219	d__Bacteria;p__Proteobacteria;c__Gammaproteobacteria;o__Pseudomonadales;f__Halieaceae;g__Luminiphilus;s__Luminiphilus sp002390485	96.44	0.44	0	2691612	53.64	5
12052020_METABAT_318-contigs	AA_MB_318	d__Bacteria;p__Proteobacteria;c__Gammaproteobacteria;o__Pseudomonadales;f__HTCC2089;g__UBA4421;s__UBA4421 sp002390555	93.15	1.34	0	3130225	47.97	5
12052020_METABAT_45-contigs	AA_MB_45	d__Bacteria;p__Actinobacteriota;c__Acidimicrobiia;o__Actinomarinales;f__Actinomarinaceae;g__Actinomarina;s__Actinomarina sp002683085	76.07	0.43	0	1064064	34.34	3
12052020_METABAT_54-contigs	AA_MB_54	d__Bacteria;p__Bacteroidota;c__Bacteroidia;o__Flavobacteriales;f__Flavobacteriaceae;g__Hel1-33-131;s__	93.18	0.17	0	2020221	36.01	9
13052020_METABAT_116-contigs	AB_MB_116	d__Bacteria;p__Bacteroidota;c__Bacteroidia;o__Cytophagales;f__Cyclobacteriaceae;g__UBA4465;s__	95.82	0.6	0	2940202	38.27	27
13052020_METABAT_149_2-contigs	AB_MB_149_2	d__Bacteria;p__Bacteroidota;c__Bacteroidia;o__Flavobacteriales;f__Flavobacteriaceae;g__Hel1-33-131;s__	92.57	0.17	0	2095858	35.37	5
13052020_METABAT_169-contigs	AB_MB_169	d__Bacteria;p__Bacteroidota;c__Bacteroidia;o__Flavobacteriales;f__Flavobacteriaceae;g__SCGC-AAA160-P02;s__	95.75	0.17	0	2231637	31.7	12
13052020_METABAT_181_1-contigs	AB_MB_181_1	d__Bacteria;p__Proteobacteria;c__Gammaproteobacteria;o__Burkholderiales;f__Methylophilaceae;g__BACL14;s__	79.64	3.93	100	874573	34.71	6
13052020_METABAT_223-contigs	AB_MB_223	d__Bacteria;p__Proteobacteria;c__Alphaproteobacteria;o__Pelagibacterales;f__Pelagibacteraceae;g__Pelagibacter;s__	92.87	0.47	100	951617	29.06	6
13052020_METABAT_236-contigs	AB_MB_236	d__Bacteria;p__Proteobacteria;c__Gammaproteobacteria;o__Pseudomonadales;f__Porticoccaceae;g__HTCC2207;s__	77.59	2.78	53.85	1852407	49.21	35
13052020_METABAT_238-contigs	AB_MB_238	d__Bacteria;p__Proteobacteria;c__Gammaproteobacteria;o__Pseudomonadales;f__UBA7434;g__UBA7434;s__UBA7434 sp003492055	98.15	1.11	25	2599296	42.82	7
13052020_METABAT_380-contigs	AB_MB_380	d__Bacteria;p__Bacteroidota;c__Bacteroidia;o__Flavobacteriales;f__Flavobacteriaceae;g__Ulvibacter_B;s__	92.88	0.06	0	2102036	36.6	5
14042020_METABAT_117-contigs	I_MB_117	d__Bacteria;p__Actinobacteriota;c__Acidimicrobiia;o__Actinomarinales;f__Actinomarinaceae;g__Actinomarina;s__Actinomarina sp014384285	76.92	0.43	0	1049702	34.22	6
14042020_METABAT_219_1-contigs	I_MB_219_1	d__Bacteria;p__Actinobacteriota;c__Acidimicrobiia;o__Acidimicrobiales;f__UBA10347;g__UBA10347;s__UBA10347 sp003485885	95.3	2.99	0	4915281	60.3	33
14042020_METABAT_226-contigs	I_MB_226	d__Bacteria;p__Verrucomicrobiota;c__Verrucomicrobiae;o__Opitutales;f__MB11C04;g__MB11C04;s__MB11C04 sp002477515	96.58	0	0	3113720	42.53	30
14042020_METABAT_47-contigs	I_MB_47	d__Bacteria;p__Proteobacteria;c__Gammaproteobacteria;o__Pseudomonadales;f__Pseudohongiellaceae;g__UBA9145;s__	93.06	1.3	0	3250518	50.8	26
14042020_METABAT_79_1-contigs	I_MB_79_1	d__Bacteria;p__Bacteroidota;c__Bacteroidia;o__Flavobacteriales;f__Flavobacteriaceae;g__MED-G11;s__MED-G11 sp004214015	85.29	0	0	1277656	29.86	3
15042020_METABAT_235_1-contigs	AH_MB_235_1	d__Bacteria;p__Proteobacteria;c__Alphaproteobacteria;o__Rhodobacterales;f__Rhodobacteraceae;g__Planktomarina;s__	73.1	0.3	100	2091187	53.17	16
15042020_METABAT_4-contigs	AH_MB_4	d__Bacteria;p__Bacteroidota;c__Bacteroidia;o__Flavobacteriales;f__Flavobacteriaceae;g__UBA7428;s__	98.1	0	0	2083230	34.58	2
15042020_METABAT_51-contigs	AH_MB_51	d__Bacteria;p__Proteobacteria;c__Gammaproteobacteria;o__Burkholderiales;f__Methylophilaceae;g__BACL14;s__BACL14 sp000168995	98.03	0	0	1294730	38.52	7
15042020_METABAT_87-contigs	AH_MB_87	d__Bacteria;p__Proteobacteria;c__Gammaproteobacteria;o__Pseudomonadales;f__Halieaceae;g__Luminiphilus;s__Luminiphilus sp002389505	96.47	0.14	0	3031530	53.16	6
15052020_METABAT_165-contigs	AC_MB_165	d__Bacteria;p__Proteobacteria;c__Gammaproteobacteria;o__Pseudomonadales;f__Porticoccaceae;g__HTCC2207;s__	97.22	0.25	0	2234839	48.53	3
15052020_METABAT_186_1-contigs	AC_MB_186_1	d__Bacteria;p__Proteobacteria;c__Gammaproteobacteria;o__Pseudomonadales;f__Porticoccaceae;g__HTCC2207;s__HTCC2207 sp002334915	96.67	0.74	50	2322375	50.95	14
15052020_METABAT_256-contigs	AC_MB_256	d__Bacteria;p__Verrucomicrobiota;c__Verrucomicrobiae;o__Opitutales;f__MB11C04;g__MB11C04;s__	87.8	4.73	0	2733633	43.27	27
15052020_METABAT_265-contigs	AC_MB_265	d__Bacteria;p__Verrucomicrobiota;c__Verrucomicrobiae;o__Verrucomicrobiales;f__Akkermansiaceae;g__UBA985;s__UBA985 sp009937455	76.39	0.68	0	1751052	50.16	16
15052020_METABAT_29-contigs	AC_MB_29	d__Bacteria;p__Proteobacteria;c__Alphaproteobacteria;o__Micavibrionales;f__Micavibrionaceae;g__UBA1664;s__	83.2	1.75	0	1970832	39.9	9
15052020_METABAT_323-contigs	AC_MB_323	d__Bacteria;p__Proteobacteria;c__Gammaproteobacteria;o__Pseudomonadales;f__Pseudohongiellaceae;g__UBA9145;s__	79.91	1.11	20	3673416	48.75	32
15052020_METABAT_343_1-contigs	AC_MB_343_1	d__Bacteria;p__Proteobacteria;c__Alphaproteobacteria;o__Rhodobacterales;f__Rhodobacteraceae;g__CPC320;s__CPC320 sp002684375	89.48	3.32	28.57	4751686	51.73	51
15052020_METABAT_354-contigs	AC_MB_354	d__Bacteria;p__Proteobacteria;c__Gammaproteobacteria;o__Enterobacterales;f__Alteromonadaceae;g__Paraglaciecola;s__	95.28	0.9	0	4233875	40.56	26
15052020_METABAT_370-contigs	AC_MB_370	d__Bacteria;p__Bacteroidota;c__Bacteroidia;o__Flavobacteriales;f__Crocinitomicaceae;g__UBA952;s__	99.19	0	0	2593656	36.73	7
15052020_METABAT_381-contigs	AC_MB_381	d__Bacteria;p__Proteobacteria;c__Alphaproteobacteria;o__Rhodobacterales;f__Rhodobacteraceae;g__LGRT01;s__LGRT01 sp001642945	91.06	0.2	0	2971030	51.05	14
15052020_METABAT_403-contigs	AC_MB_403	d__Bacteria;p__Bacteroidota;c__Bacteroidia;o__Flavobacteriales;f__BACL11;g__UWMA-0277;s__	100	0	0	1924603	32.57	2
15052020_METABAT_412-contigs	AC_MB_412	d__Bacteria;p__Bacteroidota;c__Bacteroidia;o__Flavobacteriales;f__Flavobacteriaceae;g__Hel1-33-131;s__	97.69	0.17	0	2935778	50.81	6
15052020_METABAT_41_1-contigs	AC_MB_41_1	d__Bacteria;p__Proteobacteria;c__Alphaproteobacteria;o__Rhodobacterales;f__Rhodobacteraceae;g__Ascidiaceihabitans;s__	97.39	0.64	100	1913202	36.03	10
15052020_METABAT_420-contigs	AC_MB_420	d__Bacteria;p__Bacteroidota;c__Bacteroidia;o__Flavobacteriales;f__Flavobacteriaceae;g__MS024-2A;s__	73.75	0.22	100	1684458	33.41	25
15052020_METABAT_430-contigs	AC_MB_430	d__Bacteria;p__Proteobacteria;c__Gammaproteobacteria;o__Pseudomonadales;f__UBA7434;g__UBA7434;s__UBA7434 sp002480045	98.46	0	0	3058013	47.88	8
15052020_METABAT_459_1-contigs	AC_MB_459_1	d__Bacteria;p__Proteobacteria;c__Gammaproteobacteria;o__Pseudomonadales;f__HTCC2089;g__UBA9926;s__	90.68	2.78	27.27	3161932	52.9	11
15052020_METABAT_484_1-contigs	AC_MB_484_1	d__Bacteria;p__Campylobacterota;c__Campylobacteria;o__Campylobacterales;f__Arcobacteraceae;g__Poseidonibacter;s__	77.96	1.22	66.67	1347471	28.25	11
15052020_METABAT_488_1-contigs	AC_MB_488_1	d__Bacteria;p__Proteobacteria;c__Gammaproteobacteria;o__Pseudomonadales;f__Spongiibacteraceae_A;g__Oceanicoccus;s__Oceanicoccus sp000169075	97.58	3.09	33.33	3982861	47.08	21
15052020_METABAT_516-contigs	AC_MB_516	d__Bacteria;p__Proteobacteria;c__Alphaproteobacteria;o__Rhodobacterales;f__Rhodobacteraceae;g__Tateyamaria;s__Tateyamaria sp003445215	97.43	0.27	0	3482388	44.53	6
15052020_METABAT_531-contigs	AC_MB_531	d__Bacteria;p__Bacteroidota;c__Bacteroidia;o__Flavobacteriales;f__Flavobacteriaceae;g__UBA7428;s__	90.13	0	0	2179721	39.14	4
15052020_METABAT_62_1-contigs	AC_MB_62_1	d__Bacteria;p__Proteobacteria;c__Gammaproteobacteria;o__Pseudomonadales;f__Pseudohongiellaceae;g__UBA9145;s__UBA9145 sp003483155	95.56	0.93	0	3333658	50.32	5
17032020_METABAT_100-contigs	C_MB_100	d__Bacteria;p__Bacteroidota;c__Bacteroidia;o__Flavobacteriales;f__Flavobacteriaceae;g__SCGC-AAA160-P02;s__	91.66	0	0	2194334	31.91	10
17032020_METABAT_12-contigs	C_MB_12	d__Bacteria;p__Proteobacteria;c__Gammaproteobacteria;o__SAR86;f__D2472;g__CACEJU01;s__	71.34	0	0	1270027	34.01	2
17032020_METABAT_123-contigs	C_MB_123	d__Bacteria;p__Actinobacteriota;c__Actinomycetia;o__Nanopelagicales;f__S36-B12;g__S36-B12;s__S36-B12 sp002729215	92.49	0	0	1955277	62.62	4
17032020_METABAT_131-contigs	C_MB_131	d__Bacteria;p__Bacteroidota;c__Bacteroidia;o__Flavobacteriales;f__UBA10066;g__;s__	76.08	0.38	0	2730271	34.91	29
17032020_METABAT_132-contigs	C_MB_132	d__Bacteria;p__Proteobacteria;c__Gammaproteobacteria;o__Pseudomonadales;f__HTCC2089;g__UBA9926;s__	86.03	2.44	27.27	3135930	52.02	36
17032020_METABAT_149_1-contigs	C_MB_149_1	d__Bacteria;p__Planctomycetota;c__Planctomycetes;o__Pirellulales;f__UBA1268;g__UBA1268;s__	72.06	3.45	100	2455203	49.68	14
17032020_METABAT_186-contigs	C_MB_186	d__Bacteria;p__Bacteroidota;c__Bacteroidia;o__Flavobacteriales;f__UA16;g__UBA974;s__UBA974 sp002292405	98.12	0	0	2121243	40.82	3
17032020_METABAT_218_1-contigs	C_MB_218_1	d__Bacteria;p__Verrucomicrobiota;c__Verrucomicrobiae;o__Pedosphaerales;f__AAA164-E04;g__AAA164-E04;s__	81.21	0	0	3642249	48.08	57
17032020_METABAT_28-contigs	C_MB_28	d__Bacteria;p__Actinobacteriota;c__Acidimicrobiia;o__Acidimicrobiales;f__Ilumatobacteraceae;g__Ilumatobacter_A;s__	96.84	0.85	0	3121724	62.05	15
17032020_METABAT_344-contigs	C_MB_344	d__Bacteria;p__Bacteroidota;c__Bacteroidia;o__Flavobacteriales;f__Flavobacteriaceae;g__SCGC-AAA160-P02;s__	96.25	0.34	100	2262241	31.54	5
17032020_METABAT_351-contigs	C_MB_351	d__Archaea;p__Thermoplasmatota;c__Poseidoniia_A;o__Poseidoniales;f__Poseidoniaceae;g__MGIIa-L1;s__MGIIa-L1 sp002502605	85.6	0	0	2104721	51.11	6
17032020_METABAT_376_1-contigs	C_MB_376_1	d__Bacteria;p__Bacteroidota;c__Bacteroidia;o__Flavobacteriales;f__Flavobacteriaceae;g__GCA-002733185;s__GCA-002733185 sp004213605	84.91	0.48	50	1915318	33.11	12
17032020_METABAT_391-contigs	C_MB_391	d__Bacteria;p__Bacteroidota;c__Bacteroidia;o__Flavobacteriales;f__Crocinitomicaceae;g__UBA4466;s__	100	0.54	100	2915770	35.38	1
17032020_METABAT_411-contigs	C_MB_411	d__Bacteria;p__Marinisomatota;c__Marinisomatia;o__Marinisomatales;f__Marinisomataceae;g__Marinisoma;s__	91.76	0	0	1017713	31.98	2
17032020_METABAT_83_1-contigs	C_MB_83_1	d__Bacteria;p__Proteobacteria;c__Gammaproteobacteria;o__Pseudomonadales;f__Halieaceae;g__Luminiphilus;s__Luminiphilus sp002683395	89.15	3.51	84.62	2444097	57.25	29
17042020_METABAT_221_1-contigs	K_MB_221_1	d__Bacteria;p__Proteobacteria;c__Alphaproteobacteria;o__Rhodobacterales;f__Rhodobacteraceae;g__Planktomarina;s__	95.71	1.73	80	2543630	53.22	19
17042020_METABAT_250-contigs	K_MB_250	d__Bacteria;p__Bacteroidota;c__Bacteroidia;o__Flavobacteriales;f__Salibacteraceae;g__SHAN690;s__	99.73	0.54	0	2925100	48.08	7
17042020_METABAT_268_1-contigs	K_MB_268_1	d__Bacteria;p__Proteobacteria;c__Alphaproteobacteria;o__Caulobacterales;f__Maricaulaceae;g__Hellea;s__	89.36	2.6	75	1995302	38.29	17
17042020_METABAT_28-contigs	K_MB_28	d__Bacteria;p__Bacteroidota;c__Bacteroidia;o__Flavobacteriales;f__Schleiferiaceae;g__UBA3442;s__UBA3442 sp002378565	96.77	0	0	1671877	48.87	1
17042020_METABAT_330-contigs	K_MB_330	d__Bacteria;p__Proteobacteria;c__Gammaproteobacteria;o__Burkholderiales;f__UBA3031;g__UBA3031;s__UBA3031 sp003483505	99.39	0	0	2000149	44.63	3
17042020_METABAT_387-contigs	K_MB_387	d__Bacteria;p__Proteobacteria;c__Alphaproteobacteria;o__Rhodobacterales;f__Rhodobacteraceae;g__WLWX01;s__	96.77	0.1	0	4018520	59.73	24
17042020_METABAT_401-contigs	K_MB_401	d__Bacteria;p__Bacteroidota;c__Bacteroidia;o__Flavobacteriales;f__UBA10066;g__;s__	97.85	0.91	0	3174037	34.8	5
17042020_METABAT_42-contigs	K_MB_42	d__Bacteria;p__Proteobacteria;c__Alphaproteobacteria;o__UBA6615;f__UBA6615;g__;s__	99.89	0	0	3268261	57.98	7
17042020_METABAT_5-contigs	K_MB_5	d__Bacteria;p__Bacteroidota;c__Bacteroidia;o__Flavobacteriales;f__UA16;g__UBA8752;s__UBA8752 sp002336475	99.46	0	0	2970419	55.49	1
17042020_METABAT_54-contigs	K_MB_54	d__Bacteria;p__Bacteroidota;c__Bacteroidia;o__Cytophagales;f__Cyclobacteriaceae;g__UBA4465;s__UBA4465 sp002292365	95.62	0	0	3199040	37.48	5
17042020_METABAT_63-contigs	K_MB_63	d__Bacteria;p__Bacteroidota;c__Bacteroidia;o__Flavobacteriales;f__Schleiferiaceae;g__TMED14;s__TMED14 sp003507115	97.31	0	0	1842266	54.36	4
20042020_METABAT_10-contigs	L_MB_10	d__Bacteria;p__Bacteroidota;c__Bacteroidia;o__Flavobacteriales;f__UA16;g__UA16;s__UA16 sp002292325	92.29	0.54	0	2521253	49.74	18
20042020_METABAT_103_1-contigs	L_MB_103_1	d__Bacteria;p__Proteobacteria;c__Gammaproteobacteria;o__Pseudomonadales;f__Halieaceae;g__Luminiphilus;s__	98.22	0.14	0	2790208	51.87	4
20042020_METABAT_106-contigs	L_MB_106	d__Bacteria;p__Proteobacteria;c__Gammaproteobacteria;o__Burkholderiales;f__Burkholderiaceae;g__RS62;s__RS62 sp002340675	98.13	0.73	0	2604471	56.67	14
20042020_METABAT_150-contigs	L_MB_150	d__Bacteria;p__Bacteroidota;c__Bacteroidia;o__NS11-12g;f__UBA955;g__;s__	98.12	0	0	2533270	37.89	3
20042020_METABAT_170-contigs	L_MB_170	d__Bacteria;p__Bacteroidota;c__Bacteroidia;o__Flavobacteriales;f__UBA10066;g__GCA-2716065;s__	94.7	0.18	0	2681349	31.51	28
20042020_METABAT_222-contigs	L_MB_222	d__Bacteria;p__Bacteroidota;c__Bacteroidia;o__Flavobacteriales;f__Salibacteraceae;g__SHAN690;s__	84.14	1.12	0	2886323	41.73	31
20042020_METABAT_228-contigs	L_MB_228	d__Bacteria;p__Proteobacteria;c__Gammaproteobacteria;o__UBA4486;f__UBA4486;g__;s__	98.24	0.82	0	3229922	42.25	3
20042020_METABAT_241-contigs	L_MB_241	d__Bacteria;p__Proteobacteria;c__Alphaproteobacteria;o__Puniceispirillales;f__AAA536-G10;g__AAA536-G10;s__	93.93	0.22	100	2133555	31.32	4
20042020_METABAT_280-contigs	L_MB_280	d__Bacteria;p__Bacteroidota;c__Bacteroidia;o__Flavobacteriales;f__Schleiferiaceae;g__UBA10364;s__UBA10364 sp002387615	99.46	0	0	2078609	44.24	3
20042020_METABAT_288-contigs	L_MB_288	d__Bacteria;p__Bacteroidota;c__Bacteroidia;o__Flavobacteriales;f__Salibacteraceae;g__SHAN690;s__	97.58	1.08	50	3113586	41.01	11
20042020_METABAT_362-contigs	L_MB_362	d__Bacteria;p__Proteobacteria;c__Alphaproteobacteria;o__UBA8366;f__GCA-2717185;g__MarineAlpha4-Bin1;s__	85.03	1.74	75	3980053	58.86	57
20042020_METABAT_379-contigs	L_MB_379	d__Bacteria;p__Actinobacteriota;c__Actinomycetia;o__Nitriliruptorales;f__Nitriliruptoraceae;g__CSBr16-57R1;s__	78.93	0.85	0	1665687	69.74	21
20042020_METABAT_402_1-contigs	L_MB_402_1	d__Bacteria;p__Bacteroidota;c__Bacteroidia;o__Flavobacteriales;f__Flavobacteriaceae;g__GCA-002733185;s__	94.25	0.66	75	2197331	32.5	13
20042020_METABAT_53-contigs	L_MB_53	d__Bacteria;p__Proteobacteria;c__Alphaproteobacteria;o__Rhodospirillales;f__Casp-alpha2;g__;s__	77.32	0	0	2638592	56.73	30
20042020_METABAT_61_1-contigs	L_MB_61_1	d__Bacteria;p__Verrucomicrobiota;c__Verrucomicrobiae;o__Opitutales;f__MB11C04;g__MB11C04;s__	76.31	2.03	33.33	1834677	43.47	22
20052020_METABAT_1-contigs	AK_MB_1	d__Bacteria;p__Proteobacteria;c__Gammaproteobacteria;o__Pseudomonadales;f__HTCC2089;g__UBA4421;s__UBA4421 sp002389675	92.84	1.3	0	3556396	51.62	1
20052020_METABAT_121-contigs	AK_MB_121	d__Bacteria;p__Proteobacteria;c__Gammaproteobacteria;o__Pseudomonadales;f__Halieaceae;g__Halioglobus;s__Halioglobus sp000156295	99.1	0.65	0	4083416	53.21	18
20052020_METABAT_142_1-contigs	AK_MB_142_1	d__Bacteria;p__Proteobacteria;c__Gammaproteobacteria;o__Pseudomonadales;f__HTCC2089;g__UBA4582;s__UBA4582 sp002389265	92.31	2.96	7.69	3457648	52.61	19
20052020_METABAT_155-contigs	AK_MB_155	d__Bacteria;p__Proteobacteria;c__Gammaproteobacteria;o__SAR86;f__D2472;g__SCGC-AAA076-P13;s__	72	1.72	33.33	1120901	34.23	18
20052020_METABAT_162-contigs	AK_MB_162	d__Bacteria;p__Proteobacteria;c__Gammaproteobacteria;o__Pseudomonadales;f__UBA7434;g__UBA7434;s__	98.4	0.99	75	2756602	47.79	17
20052020_METABAT_248-contigs	AK_MB_248	d__Bacteria;p__Proteobacteria;c__Alphaproteobacteria;o__Puniceispirillales;f__Puniceispirillaceae;g__UBA3439;s__	77.58	0	0	1300917	51.23	14
20052020_METABAT_27-contigs	AK_MB_27	d__Bacteria;p__Bacteroidota;c__Bacteroidia;o__Flavobacteriales;f__Flavobacteriaceae;g__UBA8316;s__	90.55	1.12	40	2211363	38.54	17
20052020_METABAT_314_1-contigs	AK_MB_314_1	d__Bacteria;p__Bacteroidota;c__Bacteroidia;o__Flavobacteriales;f__Flavobacteriaceae;g__SGZJ01;s__SGZJ01 sp004213995	90.05	0	0	1729061	29.68	6
20052020_METABAT_321_1-contigs	AK_MB_321_1	d__Bacteria;p__Proteobacteria;c__Alphaproteobacteria;o__Sphingomonadales;f__Emcibacteraceae;g__UBA4441;s__UBA4441 sp002390425	86.02	0.87	100	2298623	40.06	28
20052020_METABAT_347_1-contigs	AK_MB_347_1	d__Bacteria;p__Proteobacteria;c__Gammaproteobacteria;o__Pseudomonadales;f__Porticoccaceae;g__HTCC2207;s__	97.22	0.74	100	2442647	47.22	17
20052020_METABAT_368-contigs	AK_MB_368	d__Bacteria;p__Bacteroidota;c__Bacteroidia;o__Flavobacteriales;f__UA16;g__UBA8752;s__UBA8752 sp002389295	94.53	0	0	2837780	58.73	22
20052020_METABAT_383_1-contigs	AK_MB_383_1	d__Bacteria;p__Proteobacteria;c__Alphaproteobacteria;o__Puniceispirillales;f__Puniceispirillaceae;g__UBA3439;s__UBA3439 sp002378605	97.82	1.53	100	2110895	50.83	25
20052020_METABAT_384_1-contigs	AK_MB_384_1	d__Bacteria;p__Proteobacteria;c__Alphaproteobacteria;o__Rhodobacterales;f__Rhodobacteraceae;g__RR4-56;s__	83.77	0.4	0	4268276	57.03	46
20052020_METABAT_461-contigs	AK_MB_461	d__Bacteria;p__Planctomycetota;c__UBA1135;o__UBA1135;f__GCA-002686595;g__GCA-2862085;s__	96.77	1.08	0	4711102	69.58	8
20052020_METABAT_474-contigs	AK_MB_474	d__Bacteria;p__Proteobacteria;c__Alphaproteobacteria;o__UBA7985;f__UBA7985;g__UBA7985;s__	96.3	0.43	0	3224215	57.84	3
20052020_METABAT_52-contigs	AK_MB_52	d__Bacteria;p__Bacteroidota;c__Bacteroidia;o__Chitinophagales;f__Saprospiraceae;g__;s__	97.77	0.5	0	2995115	37.67	13
20052020_METABAT_72-contigs	AK_MB_72	d__Bacteria;p__Planctomycetota;c__Planctomycetes;o__Pirellulales;f__Pirellulaceae;g__Mariniblastus;s__Mariniblastus sp011087765	77.95	0	0	4191196	48.41	54
20052020_METABAT_88_1-contigs	AK_MB_88_1	d__Bacteria;p__Proteobacteria;c__Gammaproteobacteria;o__Pseudomonadales;f__Porticoccaceae;g__HTCC2207;s__	97.66	0.12	0	2481422	49.5	14
22042020_METABAT_220-contigs	AI_MB_220	d__Bacteria;p__Proteobacteria;c__Alphaproteobacteria;o__Pelagibacterales;f__Pelagibacteraceae;g__IMCC9063;s__IMCC9063 sp008638205	77.98	0	0	1010540	31.87	8
22042020_METABAT_285-contigs	AI_MB_285	d__Bacteria;p__Proteobacteria;c__Alphaproteobacteria;o__Pelagibacterales;f__Pelagibacteraceae;g__Pelagibacter;s__	97.54	0.47	0	1264442	29.36	9
22042020_METABAT_325-contigs	AI_MB_325	d__Bacteria;p__Proteobacteria;c__Gammaproteobacteria;o__Pseudomonadales;f__Porticoccaceae;g__Porticoccus;s__Porticoccus sp002390525	94.54	0.74	0	1306203	36.73	1
22042020_METABAT_341-contigs	AI_MB_341	d__Bacteria;p__Bacteroidota;c__Bacteroidia;o__Cytophagales;f__Cyclobacteriaceae;g__Fabibacter;s__Fabibacter sp002477595	99.35	0	0	3037609	40.54	1
22042020_METABAT_361-contigs	AI_MB_361	d__Bacteria;p__Marinisomatota;c__Marinisomatia;o__Marinisomatales;f__Marinisomataceae;g__Marinisoma;s__Marinisoma sp000494305	94.51	0	0	1050588	32.6	1
22042020_METABAT_6-contigs	AI_MB_6	d__Bacteria;p__Bacteroidota;c__Bacteroidia;o__Flavobacteriales;f__Flavobacteriaceae;g__UBA7428;s__UBA7428 sp002477625	99.52	0	0	2155637	38.45	1
22042020_METABAT_72-contigs	AI_MB_72	d__Bacteria;p__Actinobacteriota;c__Actinomycetia;o__Actinomycetales;f__Microbacteriaceae;g__Pontimonas;s__	88.92	0.51	0	1330453	56.76	7
22042020_METABAT_73-contigs	AI_MB_73	d__Bacteria;p__Bacteroidota;c__Bacteroidia;o__Flavobacteriales;f__Flavobacteriaceae;g__Polaribacter_A;s__	94.9	0.5	0	2369463	31.91	5
22042020_METABAT_82-contigs	AI_MB_82	d__Bacteria;p__Proteobacteria;c__Gammaproteobacteria;o__Pseudomonadales;f__Porticoccaceae;g__Porticoccus;s__Porticoccus sp002390285	98.77	0.74	0	2195280	47.54	10
22042020_METABAT_94_1-contigs	AI_MB_94_1	d__Bacteria;p__Bacteroidota;c__Bacteroidia;o__Flavobacteriales;f__Flavobacteriaceae;g__SCGC-AAA160-P02;s__	91.83	0.98	85.71	2097656	31.45	17
24042020_METABAT_134_1-contigs	AJ_MB_134_1	d__Bacteria;p__Bacteroidota;c__Bacteroidia;o__Flavobacteriales;f__BACL11;g__;s__	83.87	0.54	100	1511335	32.7	26
24042020_METABAT_183-contigs	AJ_MB_183	d__Bacteria;p__Bacteroidota;c__Bacteroidia;o__Flavobacteriales;f__UA16;g__UA16;s__UA16 sp002477505	86.02	0	0	1999528	50.72	19
24042020_METABAT_23-contigs	AJ_MB_23	d__Bacteria;p__Bacteroidota;c__Bacteroidia;o__Flavobacteriales;f__Flavobacteriaceae;g__UBA7428;s__	98.41	0	0	2129019	35.01	3
24042020_METABAT_267-contigs	AJ_MB_267	d__Bacteria;p__Proteobacteria;c__Gammaproteobacteria;o__Pseudomonadales;f__Porticoccaceae;g__HTCC2207;s__	95	0.25	0	2932047	50.45	4
24042020_METABAT_356-contigs	AJ_MB_356	d__Bacteria;p__Bacteroidota;c__Bacteroidia;o__Flavobacteriales;f__Flavobacteriaceae;g__Polaribacter;s__	98.32	0	0	2314258	34.49	1
24042020_METABAT_375_1-contigs	AJ_MB_375_1	d__Bacteria;p__Bacteroidota;c__Rhodothermia;o__Rhodothermales;f__UBA10348;g__;s__	94.46	1.91	0	2754935	51.56	2
26032020_METABAT_138-contigs	D_MB_138	d__Bacteria;p__Bacteroidota;c__Bacteroidia;o__Flavobacteriales;f__UA16;g__UA16;s__	98.66	1.08	100	2572687	50.58	4
26032020_METABAT_201-contigs	D_MB_201	d__Bacteria;p__Bacteroidota;c__Bacteroidia;o__Flavobacteriales;f__UA16;g__UA16;s__UA16 sp002390615	98.12	0	0	2511692	49.48	7
26032020_METABAT_74-contigs	D_MB_74	d__Bacteria;p__Bacteroidota;c__Bacteroidia;o__Flavobacteriales;f__Schleiferiaceae;g__UBA10364;s__UBA10364 sp003045825	99.46	0	0	2069467	44.95	5
27042020_METABAT_120-contigs	O_MB_120	d__Bacteria;p__Proteobacteria;c__Alphaproteobacteria;o__Pelagibacterales;f__Pelagibacteraceae;g__Pelagibacter;s__	98.89	0.95	0	1162609	28.73	2
27042020_METABAT_156-contigs	O_MB_156	d__Bacteria;p__Proteobacteria;c__Alphaproteobacteria;o__Rhodospirillales;f__Casp-alpha2;g__UBA4479;s__UBA4479 sp002389385	98.01	1.24	33.33	3323509	49.03	21
27042020_METABAT_166-contigs	O_MB_166	d__Bacteria;p__Proteobacteria;c__Gammaproteobacteria;o__Pseudomonadales;f__Porticoccaceae;g__HTCC2207;s__	98.7	0	0	2580576	50.42	2
27042020_METABAT_173_1-contigs	O_MB_173_1	d__Bacteria;p__Proteobacteria;c__Alphaproteobacteria;o__Puniceispirillales;f__Puniceispirillaceae;g__UBA3439;s__	98.47	0.44	0	2135756	49.97	17
27042020_METABAT_241-contigs	O_MB_241	d__Bacteria;p__Bacteroidota;c__Bacteroidia;o__Flavobacteriales;f__Flavobacteriaceae;g__;s__	91.66	0	0	1811805	37.93	3
27042020_METABAT_51_1-contigs	O_MB_51_1	d__Bacteria;p__Bacteroidota;c__Bacteroidia;o__Flavobacteriales;f__Crocinitomicaceae;g__UBA952;s__	99.19	0	0	2802937	36.36	4
27042020_METABAT_67-contigs	O_MB_67	d__Bacteria;p__Myxococcota;c__Bradymonadia;o__UBA7976;f__UBA1532;g__;s__	79.7	3.17	10	5953740	49.3	31
29042020_METABAT_137_1-contigs	P_MB_137_1	d__Bacteria;p__Proteobacteria;c__Gammaproteobacteria;o__SAR86;f__D2472;g__SCGC-AAA076-P13;s__	70.41	0.37	100	1269645	33.17	4
29042020_METABAT_232-contigs	P_MB_232	d__Bacteria;p__Proteobacteria;c__Gammaproteobacteria;o__Pseudomonadales;f__Porticoccaceae;g__HTCC2207;s__	95.31	0.37	0	1954472	49.36	6
29042020_METABAT_234_1-contigs	P_MB_234_1	d__Bacteria;p__Proteobacteria;c__Gammaproteobacteria;o__Pseudomonadales;f__HTCC2089;g__UBA9926;s__UBA9926 sp003451575	91.73	1.85	0	3519282	53.13	17
29042020_METABAT_288-contigs	P_MB_288	d__Bacteria;p__Bacteroidota;c__Bacteroidia;o__Flavobacteriales;f__Flavobacteriaceae;g__Polaribacter;s__	98.32	0	0	2298228	34.16	1
29042020_METABAT_52_1-contigs	P_MB_52_1	d__Bacteria;p__Proteobacteria;c__Alphaproteobacteria;o__Rhodobacterales;f__Rhodobacteraceae;g__Planktomarina;s__Planktomarina temperata	71.41	1.93	100	1806888	55.35	14
30032020_METABAT_126-contigs	AE_MB_126	d__Bacteria;p__Proteobacteria;c__Gammaproteobacteria;o__Burkholderiales;f__Methylophilaceae;g__BACL14;s__	95.41	0.22	100	1242517	33.94	4
30032020_METABAT_128-contigs	AE_MB_128	d__Bacteria;p__Verrucomicrobiota;c__Verrucomicrobiae;o__Verrucomicrobiales;f__DEV007;g__;s__	76.66	0.68	0	2570493	56.14	31
30032020_METABAT_156-contigs	AE_MB_156	d__Bacteria;p__Verrucomicrobiota;c__Lentisphaeria;o__Lentisphaerales;f__UBA12247;g__UBA12247;s__UBA12247 sp003477185	82.94	1.35	0	4582059	58.31	48
30032020_METABAT_176-contigs	AE_MB_176	d__Bacteria;p__Proteobacteria;c__Gammaproteobacteria;o__Burkholderiales;f__Methylophilaceae;g__BACL14;s__	87.72	0	0	1112651	36.34	5
30032020_METABAT_266-contigs	AE_MB_266	d__Bacteria;p__Bacteroidota;c__Bacteroidia;o__NS11-12g;f__UBA9320;g__UBA987;s__	96.19	0.48	0	3127715	39.74	10
30032020_METABAT_285-contigs	AE_MB_285	d__Bacteria;p__Proteobacteria;c__Gammaproteobacteria;o__Burkholderiales;f__Burkholderiaceae;g__RS62;s__	91.12	0.76	40	2255763	56.72	20
30032020_METABAT_391-contigs	AE_MB_391	d__Bacteria;p__Bacteroidota;c__Bacteroidia;o__NS11-12g;f__UBA955;g__VMCP01;s__	72.95	0.02	0	1827279	39.1	22
30032020_METABAT_411-contigs	AE_MB_411	d__Bacteria;p__Proteobacteria;c__Gammaproteobacteria;o__Pseudomonadales;f__Pseudohongiellaceae;g__UBA5109;s__	88.48	0.23	0	2364377	41.45	10
30032020_METABAT_428_1-contigs	AE_MB_428_1	d__Bacteria;p__Proteobacteria;c__Gammaproteobacteria;o__Enterobacterales;f__Alteromonadaceae;g__Pseudoalteromonas;s__Pseudoalteromonas distincta	99.83	0.34	25	4616358	39.3	4
30032020_METABAT_83-contigs	AE_MB_83	d__Bacteria;p__Bacteroidota;c__Bacteroidia;o__NS11-12g;f__UBA9320;g__UBA9320;s__UBA9320 sp002384205	75.15	0.55	0	1702519	37.92	24
30042020_METABAT_142-contigs	Q_MB_142	d__Bacteria;p__Bacteroidota;c__Bacteroidia;o__Flavobacteriales;f__Flavobacteriaceae;g__Polaribacter;s__	96.81	0	0	2570005	32.49	3
30042020_METABAT_143-contigs	Q_MB_143	d__Bacteria;p__Bacteroidota;c__Bacteroidia;o__Flavobacteriales;f__Flavobacteriaceae;g__Hel1-33-131;s__	97.19	0	0	2619691	36.26	8
30042020_METABAT_57-contigs	Q_MB_57	d__Bacteria;p__Bacteroidota;c__Bacteroidia;o__Flavobacteriales;f__Flavobacteriaceae;g__Ulvibacter_B;s__	94.41	0.38	100	2163993	36.41	3
30042020_METABAT_88_1-contigs	Q_MB_88_1	d__Bacteria;p__Proteobacteria;c__Alphaproteobacteria;o__Rhodobacterales;f__Rhodobacteraceae;g__Tateyamaria;s__	96.06	0.48	50	3202167	54.49	19
30042020_METABAT_92_1-contigs	Q_MB_92_1	d__Bacteria;p__Bacteroidota;c__Bacteroidia;o__Chitinophagales;f__Saprospiraceae;g__Aureispira;s__	86.88	4.59	0	4514357	38.15	60
