## Supplemental Table 8 for "Grazers affect the composition of dissolved storage glycans and thereby bacterioplankton composition during a biphasic North Sea spring algae bloom"

### Sheet: Sheet1
Table S8: TPM (Transripts per million) values of major clades during 2020 spring algal bloom.
TPM = (Σ reads of sample successfully mapping to a MAG x 10^6) / (Σ lengths of contigs of the MAG x Σ number of reads in the sample)
	Thermoplasmatota	Actinobacteriota	Bacteroidota	Campylobacterota	Marinisomatota	Myxococcota	Planctomycetota	Verrucomicrobiota	Gammaproteobacteria	Alphaproteobacteria
03/03/20	32772.7	71063.2	179436	4.073	11351.2	48.136	10254.9	24416.1	349824	320829
10/03/20	71293.8	76163.6	217764	7.915	14943.5	109.828	5064.72	33626.8	304780	276246
17/03/20	84004.7	72580.4	261388	6.03	12903.2	147.365	5427.32	26035.3	275899	261608
26/03/20	203862	23357.3	363563	7.298	3724.67	106.927	4655.72	18280.5	138166	244277
30/03/20	50027	47928.6	313417	10.756	8527.6	101.927	7239.91	25272.5	265026	282449
03/04/20	46082.5	32562.4	294048	40.236	4947.47	107.66	1970.94	39331.6	260685	320224
06/04/20	24708.5	49875.8	331313	438.643	6352.16	107.911	3296.86	19260.2	259541	305106
08/04/20	30451.5	45245.8	327946	39.793	6332.48	94.609	1389.58	21815.1	235483	331202
14/04/20	15614.1	49962.8	294580	5.308	6579.42	87.019	3687.78	19139.1	266971	343374
15/04/20	21753.8	39064.6	256750	28.446	4326.87	112.739	1029.74	36087.9	297980	342866
17/04/20	23303.3	47467.4	297541	13.43	4853.05	449.618	5653.39	30833.5	285546	304340
20/04/20	14205	50683.3	240665	6.553	5763.38	504.161	3461.15	23866.1	301093	359752
22/04/20	17219.3	57611.2	245692	23.277	7508.37	338.393	1561.42	25415.2	324861	319770
24/04/20	18768.3	54064.9	278933	194.284	4077.57	633.582	1816.84	21661.5	277187	342663
27/04/20	28666.7	35209.9	223600	68.195	1959.09	2025.43	2855.41	34577	310154	360884
29/04/20	41287.7	22203.7	253129	1849.93	813.106	1082.18	2183.92	26519.5	319933	330998
30/04/20	37378.9	17505	397243	711.737	1098.61	536.075	1259.41	12560.9	282112	249595
04/05/20	16194.9	3201.21	444678	176.397	205.242	85.346	639.082	4053.57	349240	181526
05/05/20-am	19379.2	33499.4	502897	246.424	838.27	181.143	2059.04	6204.19	183967	250728
05/05/20-pm	28385.6	32719.6	481092	52.119	471.417	193.255	3010.26	8698.3	204509	240869
06/05/20-am	17423.8	112690	513349	128.9	792.092	282.594	2976.05	6837.64	137924	207596
06/05/20-pm	32746.9	24293.8	465266	32.175	428.782	165.842	2479.4	8103.53	231496	234987
07/05/20-am	30067	64025.3	427135	63.073	465.582	214.302	5719.33	9885.94	202592	259832
07/05/20-pm	39096.8	87066.8	391325	141.443	586.042	209.107	4410.41	11502.6	236162	229499
08/05/20	15555.2	32009.7	532164	201.227	546.468	88.912	2581.39	5820.32	209338	201695
11/05/20	22898.4	44504.4	454135	3539.87	1376.3	76.508	3688.82	9655.72	251338	208787
12/05/20	38336.7	22748.9	446593	11600.3	1348.16	128.54	1460.48	11810.7	277552	188422
13/05/20	12326.3	61492.8	496780	9867.31	1004.46	117.103	1699.72	8035.73	228995	179681
15/05/20	18732.9	52289.5	358789	3541.44	1759.22	338.482	3776.73	15941.8	327781	217050
20/05/20	9718.49	59928.8	290056	111.491	1147.08	748.231	3915.92	15525.5	411993	206856
