## Supplemental Table 9 for "Grazers affect the composition of dissolved storage glycans and thereby bacterioplankton composition during a biphasic North Sea spring algae bloom"

### Sheet: Sheet1
Table S9: Monosaccharide concentration resulting from acid hydrolysis of high molecular weight DOM polysaccharides
avg: average, std: standard deviation
Sampling dates	Fucose [ug/L]		Rhamnose [ug/L]		Galactosamine [ug/L]		Arabinose [ug/L]		Glucosamine [ug/L]		Galactose [ug/L]		Glucose [ug/L]		Mannose/Xylose [ug/L]		Galacturonic acid [ug/L]		Glucuronic acid [ug/L]
	avg	std	avg	std	avg	std	avg	std	avg	std	avg	std	avg	std	avg	std	avg	std	avg	std
2020-03-01
2020-03-02
2020-03-03	3.91142	0.50775	1.31245	0.185554	1.37324	0.104416	1.18392	0.100337	2.46292	0.148482	2.55628	0.256151	4.59099	0.593139	4.12355	0.285526	0.71277	0.165668	1.18739	0.0458512
2020-03-04
2020-03-05	4.41938	0.474828	1.54756	0.1629	1.63273	0.108976	1.2511	0.0811782	2.90589	0.150035	2.78534	0.202871	4.16261	0.248924	3.59321	0.451527	0.968178	0.400919	1.23669	0.057886
2020-03-06	2.9094	0.279001	1.02411	0.0698151	0.972427	0.0570964	0.834871	0.0853845	1.72017	0.0878646	1.8369	0.130311	2.87761	0.211824	2.61372	0.212328	0.542038	0.208413	0.842122	0.0662868
2020-03-07
2020-03-08
2020-03-09
2020-03-10	5.05241	0.455097	1.61411	0.131218	1.8277	0.0992901	1.21298	0.128453	3.26342	0.14573	3.14347	0.219891	4.7438	0.683119	4.65354	0.659266	0.788404	0.0606887	1.46364	0.0647381
2020-03-11
2020-03-12
2020-03-13
2020-03-14
2020-03-15
2020-03-16	4.42829	0.0719163	1.57059	0.0329521	1.82134	0.0508823	0.884356	0.0772437	3.20835	0.073244	3.44967	0.0781183	4.43682	0.199674	3.57255	0.239648	0.396761	0.173077	1.30943	0.0517036
2020-03-17	6.06108	0.439943	1.97988	0.123712	2.51643	0.0601674	1.35078	0.151308	4.57871	0.100454	3.84362	0.103222	4.93104	0.929403	4.90102	0.124251	1.05854	0.269926	1.80116	0.173465
2020-03-18
2020-03-19	4.47712	0.377569	1.43782	0.194553	1.63721	0.0857437	1.04368	0.05154	2.90365	0.0978252	2.81813	0.197489	5.09792	0.506118	4.43173	0.274825	0.651228	0.0524211	1.27221	0.0941222
2020-03-20	6.00615	0.129817	2.74422	0.114053	2.68216	0.0561005	1.5464	0.0823379	4.81516	0.0931149	4.86096	0.143173	10.455	2.82244	7.47983	0.870888	1.04418	0.045793	3.28417	0.748001
2020-03-21
2020-03-22
2020-03-23
2020-03-24	4.73921	0.313631	1.59078	0.117134	1.7628	0.0581211	0.988752	0.0696092	3.22743	0.0642006	3.09082	0.175146	4.22871	0.936708	4.33279	0.424999	0.774375	0.29779	1.28276	0.117001
2020-03-25
2020-03-26	8.5932	0.865433	1.63963	0.184292	2.03525	0.114324	0.941285	0.0522072	3.64391	0.166595	3.69296	0.356425	4.95886	0.849676	5.1566	1.01157	0.876145	0.0673344	1.50773	0.14079
2020-03-27
2020-03-28
2020-03-29
2020-03-30	8.4826	0.784607	2.41427	0.225562	2.96687	0.0862245	1.39419	0.150774	5.25817	0.0780131	4.661	0.223773	6.10607	1.04437	5.78849	0.88625	0.987772	0.183396	1.79754	0.0973851
2020-03-31
2020-04-01	8.47925	0.961428	2.21402	0.283828	2.58039	0.197351	1.40372	0.110715	4.51795	0.304753	4.54134	0.435703	5.91691	1.08184	6.44801	0.965304	0.98562	0.243229	1.92864	0.0153893
2020-04-02
2020-04-03	7.40041	0.568295	1.76269	0.13372	2.30298	0.0442499	0.990876	0.110078	4.17101	0.0520924	3.67496	0.141403	5.15572	1.10818	4.40232	0.370256	0.569453	0.014016	1.46962	0.0609391
2020-04-04
2020-04-05
2020-04-06	7.93258	0.460116	2.36547	0.122668	2.96854	0.077423	1.41239	0.0905335	5.09424	0.0759341	4.62596	0.15579	6.45566	1.03588	6.33597	1.00077	1.17084	0.213876	1.91456	0.111951
2020-04-07
2020-04-08	9.15546	0.641135	2.13158	0.0857356	2.56742	0.0564732	1.24491	0.0712014	4.51113	0.073828	4.35828	0.192918	4.74791	0.186841	5.85715	0.386385	0.747523	0.197209	1.90519	0.0866017
2020-04-09
2020-04-10
2020-04-11
2020-04-12
2020-04-13
2020-04-14
2020-04-15	9.20656	1.11197	2.39509	0.286825	3.04736	0.0836809	1.35991	0.183237	5.17466	0.0874978	5.34958	0.371071	6.31917	0.757469	6.03713	0.76274	1.0088	0.129585	2.12041	0.0941902
2020-04-16
2020-04-17	9.54777	0.772396	2.95212	0.262653	3.31312	0.148197	1.77442	0.10156	5.74151	0.23274	6.06684	0.26518	6.80437	0.427543	7.51759	0.381725	1.22067	0.215099	2.53543	0.0712715
2020-04-18
2020-04-19
2020-04-20	9.27184	0.346068	3.60641	0.196218	3.50383	0.0295908	2.17855	0.0744654	5.98602	0.0829166	6.6763	0.165471	7.28195	0.281043	9.00328	0.463486	1.15028	0.290436	3.00495	0.336943
2020-04-21
2020-04-22	10.2205	1.35062	3.4297	0.457602	3.62894	0.328117	2.24924	0.211189	6.11127	0.459626	6.7484	0.773981	8.52811	1.3741	9.92991	1.35537	1.30165	0.139755	3.13692	0.191512
2020-04-23
2020-04-24	9.08579	0.5835	3.16927	0.230066	3.32315	0.0423357	1.81785	0.0840985	5.67445	0.0354836	6.11355	0.261224	6.923	0.448184	8.01267	0.548333	1.1237	0.249258	2.66359	0.289286
2020-04-25
2020-04-26
2020-04-27	11.2962	0.681307	3.41725	0.183392	4.22071	0.138417	1.98724	0.091933	7.27806	0.175194	7.68483	0.292792	9.80414	1.81064	8.9923	1.15396	1.02208	0.0289639	2.84039	0.208876
2020-04-28
2020-04-29	16.4328	1.98195	4.01972	0.529184	4.20807	0.308483	2.27307	0.175404	6.95609	0.397935	9.70042	1.04154	9.86291	0.959759	11.2078	1.78982	1.66054	0.41896	3.56547	0.109109
2020-04-30
2020-05-01
2020-05-02
2020-05-03
2020-05-04
2020-05-05	13.0364	0.874103	4.36634	0.229849	3.42197	0.0575663	1.76721	0.0880541	5.77382	0.0504348	9.1131	0.312929	8.94378	0.605127	10.0851	0.587397	1.42676	0.337779	2.9472	0.363632
2020-05-06	12.7079	1.05688	4.03524	0.455438	3.31263	0.131343	1.6212	0.0698924	5.35976	0.162313	8.80944	0.574905	7.56556	0.882783	8.07898	0.853632	1.18191	0.11697	2.65026	0.132136
2020-05-07	18.7064	1.80824	5.6775	0.535854	4.80976	0.313174	2.3019	0.179672	7.88899	0.450492	13.0055	1.02505	39.7023	4.19754	12.4697	1.60875	1.7498	0.213742	3.6497	0.357457
2020-05-08
2020-05-09
2020-05-10
2020-05-11	11.5178	0.914838	4.31549	0.209719	3.50974	0.0995298	1.51364	0.0846815	5.93257	0.146419	8.58644	0.158781	7.20006	0.739575	8.31541	0.447695	1.10853	0.0811512	2.93921	0.177295
2020-05-12
2020-05-13	15.8323	1.59585	5.84023	0.7317	4.80217	0.232981	2.87922	0.423455	7.90999	0.242203	11.4015	0.997867	8.19883	0.768105	12.8549	1.74939	1.57376	0.159355	4.00805	0.0714877
2020-05-14
2020-05-15	14.3635	1.39598	5.59473	0.477143	4.55629	0.207608	2.72447	0.256611	7.7852	0.285047	10.9932	0.700185	13.563	0.240023	12.0109	0.839881	1.21674	0.284242	4.11355	0.391378
2020-05-16
2020-05-17
2020-05-18
2020-05-19
2020-05-20	9.95773	0.982842	4.33581	0.452904	3.70713	0.102397	2.86076	0.460805	6.41288	0.0611029	8.19525	0.645171	9.53717	3.10929	10.949	2.62946	1.10909	0.167993	3.0255	0.372019
