## Supplemental Table 10 for "Grazers affect the composition of dissolved storage glycans and thereby bacterioplankton composition during a biphasic North Sea spring algae bloom"

### Sheet: Sheet1
Table S10: Antibody (BS-400-2, specific for β-1,3-glucan) based measurements of dissolved laminarin extracted either with MilliQ and EDTA
Epitope	BS-400-2 (1→3)-β-D-glucan (Laminarin)
Date - TFF	Extraction	Rep-1	Rep-2	Rep-3	Rep-4
03.03.20	MilliQ	3	3	2	2
05.03.20	MilliQ	4	5	6	5
06.03.20	MilliQ	6	7	6	6
10.03.20	MilliQ	7	8	8	8
17.03.20	MilliQ	5	4	6	4
19.03.20	MilliQ	9	8	10	9
24.03.20	MilliQ	9	8	12	9
26.03.20	MilliQ	3	4	5	4
30.03.20	MilliQ	5	8	8	7
01.04.20	MilliQ	8	9	6	8
03.04.20	MilliQ	9	10	9	9
06.04.20	MilliQ	8	11	8	10
08.04.20	MilliQ	6	9	6	8
15.04.20	MilliQ	9	11	10	9
17.04.20	MilliQ	7	7	9	9
20.04.20	MilliQ	14	15	17	14
22.04.20	MilliQ	11	9	11	9
24.04.20	MilliQ	12	10	10	9
27.04.20	MilliQ	10	11	8	9
29.04.20	MilliQ	7	7	8	11
05.05.20_am	MilliQ	5	5	8	7
05.05.20_pm	MilliQ	10	9	6	9
06.05.20_am	MilliQ	8	9	8	9
06.05.20_pm	MilliQ	8	7	8	7
07.05.20_am	MilliQ	15	16	14	17
07.05.20_pm	MilliQ	15	14	16	16
11.05.20	MilliQ	8	9	9	8
13.05.20	MilliQ	12	13	13	12
15.05.20	MilliQ	19	19	18	18
20.05.20	MilliQ	15	13	12	13
03.03.20	EDTA	3	3	3	5
05.03.20	EDTA	4	5	4	5
06.03.20	EDTA	6	5	6	6
10.03.20	EDTA	8	9	9	9
17.03.20	EDTA	3	3	3	3
19.03.20	EDTA	6	6	7	7
24.03.20	EDTA	9	11	12	12
26.03.20	EDTA	4	4	5	4
30.03.20	EDTA	12	13	12	12
01.04.20	EDTA	7	9	11	10
03.04.20	EDTA	18	17	16	15
06.04.20	EDTA	12	13	12	13
08.04.20	EDTA	7	6	6	7
15.04.20	EDTA	11	11	11	9
17.04.20	EDTA	9	11	8	9
20.04.20	EDTA	23	24	24	22
22.04.20	EDTA	16	16	16	13
24.04.20	EDTA	13	12	11	11
27.04.20	EDTA	14	11	11	12
29.04.20	EDTA	9	7	8	8
05.05.20_am	EDTA	12	10	9	9
05.05.20_pm	EDTA	8	8	8	8
06.05.20_am	EDTA	11	11	10	11
06.05.20_pm	EDTA	11	9	9	11
07.05.20_am	EDTA	16	15	16	15
07.05.20_pm	EDTA	17	16	20	23
11.05.20	EDTA	10	8	9	9
13.05.20	EDTA	10	12	12	11
15.05.20	EDTA	15	17	18	18
20.05.20	EDTA	10	12	9	10
