## Supplemental Table 11 for "Grazers affect the composition of dissolved storage glycans and thereby bacterioplankton composition during a biphasic North Sea spring algae bloom"

### Sheet: Sheet1
Table S11: CARD-FISH probes used in this study
Probe	Target	Sequence (5' ->3')	Reference
POL740	genus Polaribacter	CCCTCAGCGTCAGTACATACGT	Malmstrom et al. 2007
AUR452	Aurantivirga clade	AGCACCTACACGTAGGTGTGTT	this study
VIS6-814	Candidatus Abditibacter	CAGCGAGTGATGATCGTT	Gómez-Pereira et al. 2010
SAR92-627	SAR92-clade (a.k.a. Porticoccaceae)	CAGACAGTTCTAACTGCAGTTCC	Stingl et al., 2007
SAR86-1245	SAR86-clade	TTAGCGTCCGTCTGTAT	Zubkov et al., 2001b
OM182-707	OM182 clade (Gammaproteobacteria)	CACCGGTATTCCTCAGAA
SAR11-mix	mainly SAR11 clade I and II and III	ATTAGCACAAGTTTCCYCGTGT	Gomez-Pereira et al., 2013
		TACAGTCATTTTCTTCCCCGAC
		TACCGTCATTTTCTTCCCCGAC
		CGGACCTTCTTATTCGGG
		TCCGAACTACGCTAGGTC
		GTCAGTAATGATCCAGAAAGYTG
	unlabeled as helper oligo:	CGGCTGCTGGCACGAAGTTAGC
ROS537	original "Roseobacter clade"	CAACGCTAACCCCCTCC	Eilers et al., 2001
	"Rhodobacteraceae/Rhodobacterales"
Malmstrom, R., R., T. Straza, R. A., M. Cottrell, T. and D. Kirchman, L. (2007). "Diversity, abundance, and biomass production of bacterial groups in the western Arctic Ocean." Aquatic Microbial Ecology 47(1): 45-55.
Gomez-Pereira, P.; Alonso, C.; Oliver, M.; van Beusekom, J. and Fuchs, B. (2010). "Distinct flavobacterial communities in contrasting water masses of the North Atlantic Ocean", ISME Journal 4 : 472–487.
Stingl, U., R. A. Desiderio, J.-C. Cho, K. L. Vergin and S. J. Giovannoni (2007). "The SAR92 Clade: an Abundant Coastal Clade of Culturable Marine Bacteria Possessing Proteorhodopsin." Applied and Environmental Microbiology 73(7): 2290-2296.
Zubkov, M. V., B. M. Fuchs, et al. (2001b). "Comparison of cellular and biomass specific activities of dominant bacterioplankton groups in stratified waters of the Celtic Sea." Applied and Environmental Microbiology 67(11): 5210-5218.
Gómez-Pereira P. R., M. Hartmann, C. Grob, G. A. Tarran, A. P. Martin, B. M. Fuchs, D. J. Scanlan, and M. V. Zubkov. (2013). "Comparable light stimulation of organic nutrient uptake by SAR11 and Prochlorococcus in the North Atlantic subtropical gyre", ISME Journal 7:603–614.
Eilers, H., J. Pernthaler, J. Peplies, F. O. Gloeckner, G. Gerdts and R. Amann (2001). "Isolation of novel pelagic bacteria from the German Bight and their seasonal contributions to surface picoplankton." Applied and Environmental Microbiology 67(11): 5134-5142.
