## Supplemental Table 12 for "Grazers affect the composition of dissolved storage glycans and thereby bacterioplankton composition during a biphasic North Sea spring algae bloom"

### Sheet: Sheet1
Table S12: Sampling dates and Statistics of raw data obtained for metagenomes and metatranscriptomes. rRNA reads were removed using sortmerna v 3.0 and mapping was performed using Bowtie2 as part of SqueezeMeta pipeline.
Samples	Total Reads (PacBio long-reads) - DNA	Total Reads (Illumina-short reads) - RNA	rRNA reads (%)	Mapped reads on metagenomes	Mapping on metagenomes (%)	Mapping on all de-replicated MAGs (%)
2020-03-03	998270	202306992	0.77	131236064	64.87	40.71
2020-03-10	1506023	203893230	0.89	145650800	71.43	44.96
2020-03-17	1891326	163058044	0.81	108493680	66.54	43.7
2020-03-26	1454259	157139766	2.29	96282440	61.27	43.27
2020-03-30	1992799	179919116	0.96	112470060	62.51	39.02
2020-04-03	1770521	159519814	1.69	108296008	67.89	44.04
2020-04-06	2919298	190207386	0.89	133155392	70.01	40.58
2020-04-08	2417880	197824220	1.2	144166666	72.88	43.02
2020-04-14	1932822	157555726	0.75	112492638	71.4	36.44
2020-04-15	1584113	179999470	1.09	142805216	79.34	49.12
2020-04-17	2063284	162326646	0.9	118777112	73.17	41.09
2020-04-20	2196879	158357130	0.73	121770374	76.9	38.84
2020-04-22	1611287	163962078	1.06	121766114	74.26	39.07
2020-04-24	3232831	188351196	1.05	143713706	76.3	43.65
2020-04-27	3108100	199804414	0.7	150670260	75.41	34.66
2020-04-29	2477368	172359296	2.05	124454232	72.21	36.63
2020-04-30	1770521	180097004	1.23	120688668	67.01	39.77
2020-05-04	2058040	169465618	1.36	120704882	71.23	49.06
05/05/2020-am	3267049	178795716	0.9	131528790	73.56	40.63
05/05/2020-pm	1431256	174602200	1.59	126266140	72.32	45.59
06/05/2020-am	3040187	177177006	2.13	130200480	73.49	44.34
06/05/2020-pm	2764464	173539738	1.49	123341096	71.07	42.89
07/05/2020-am	1897251	185375732	1.46	131951328	71.18	42.5
07/05/2020-pm	3335994	176477176	1.2	125240964	70.97	42.59
2020-05-08	1136809	181143034	0.85	133028742	73.44	43.74
2020-05-11	2542347	178586840	0.47	129116252	72.3	39.49
2020-05-12	1689558	183553046	0.5	133780262	72.88	38.72
2020-05-13	2193605	185416890	0.24	135061214	72.84	26.57
2020-05-15	2550446	188902562	0.58	137740788	72.92	37.02
2020-05-20	3240454	188570508	2.23	142971602	75.82	49.41
Average					71.5807	41.3707

### Sheet: Sheet2
03_03_2020	202306992	82362460	40.71	28521357010
03_04_2020	159519814	70249858	44.04	22036727965
04_05_2020	169465618	83134652	49.06	23403125666
05_05_2020_am_1	178795716	72643410	40.63	24583077563
05_05_2020_pm_3	174602200	79606948	45.59	23060725417
06_04_2020	190207386	77180902	40.58	26302872590
06_05_2020_am_1	177177006	78557536	44.34	23498801938
06_05_2020_pm_3	173539738	74437072	42.89	23017431638
07_05_2020_am_1	185375732	78777550	42.5	24226557149
07_05_2020_pm_3	176477176	75163418	42.59	23040572295
08_04_2020	197824220	85104132	43.02	26578334928
08_05_2020	181143034	79227496	43.74	24878127084
10_03_2020	203893230	91663992	44.96	28538195022
11_05_2020	178586840	70524738	39.49	24134222229
12_05_2020	183553046	71078904	38.72	25507385216
13_05_2020	185416890	49261924	26.57	25955979538
14_04_2020	157555726	57411202	36.44	22265149392
15_04_2020	179999470	88412090	49.12	24008400639
15_05_2020	188902562	69926750	37.02	26271145122
17_03_2020	163058044	71262466	43.7	22832734285
17_04_2020	162326646	66695376	41.09	22438189000
20_04_2020	158357130	61502580	38.84	22050172364
20_05_2020	188570508	93177910	49.41	24156981873
22_04_2020	163962078	64060554	39.07	22040193172
24_04_2020	188351196	82223578	43.65	24933217200
26_03_2020	157139766	68000440	43.27	21508766475
27_04_2020	199804414	69246110	34.66	26395635226
29_04_2020	172359296	63138486	36.63	23283855064
30_03_2020	179919116	70208638	39.02	24470839432
30_04_2020	180097004	71616212	39.77	21077236044
